# An anatomy-constrained transcriptomic screen identifies a 19-gene panel with an ordered regional similarity pattern in the human somatosensory system

**DOI:** 10.64898/2026.10.13.758993

**Authors:** Gerardo A. Boni, Alejandro Luque Hernández, Vivien Iran Bautista Ruedas

## Abstract

Neuroanatomical pathways link specialized brain regions, but whether regional transcriptomic profiles preserve relationships aligned with pathway order remains unclear. We defined candidate pathways and their available tissue representations from neuroanatomical literature, then screened 10,262 genes in the Body Index of Gene Expression (BIGE), a human microarray resource covering cells and tissues. The screen required expression across every mapped region of a route and limited single-region dominance. It identified 23 candidates in three routes with sufficient coverage; 19 met the criteria for the dorsal column-medial lemniscus (DCML) representation and formed the fixed panel. We evaluated this panel in six Allen Human Brain Atlas (AHBA) donors across three central regional representations: an aggregate of samples assigned to the cuneate and gracile nuclei (Cu/Gr), the lateral group of nuclei, ventral division, within the dorsal thalamus (DTLv), and postcentral gyrus. The regional-order contrast compared the mean similarity of the pairs adjacent in the anatomical sequence, Cu/Gr-DTLv and DTLv-postcentral gyrus, with Cu/Gr-postcentral gyrus similarity. Both adjacent-in-order correlations were positive in all six donors; the contrast was positive in five and reached a mean of T = 0.345175 (exact sign test, P = 0.109375). The panel exceeded two distributions of 50,000 gene sets generated under comparable selection constraints (P = 0.027919 and P = 0.026579). In descriptive anatomical comparisons, it ranked third among 240 combinations and first among the target and all 16 single-region substitutions. All 50,000 one-probe-per-gene analyses retained T > 0, and broad neuronal-expression contrasts were positive in medulla, thalamus, and cortex. Spatial support depended on the null model, with stronger evidence under whole-donor surrogates (P = 0.003860) than under the primary within-compartment model (P = 0.051179). These findings identify a fixed gene panel whose regional similarity is aligned with the represented central order of the DCML system and define a specific hypothesis for prospective evaluation in an independent, anatomically resolved dataset.
