## Supplementary Archive S1 for "An anatomy-constrained transcriptomic screen identifies a 19-gene panel with an ordered regional similarity pattern in the human somatosensory system": geometry_matched_triplets_v1_0.csv

triplet_id	is_primary_triplet	mean_adjacency_contrast	geometry_mean_d01	geometry_mean_d12	geometry_mean_d02	log_sample_ratio_node1	log_sample_ratio_node2	log_sample_ratio_node3	geometry_sampling_distance_to_primary	matched_alternative_rank
MYE_CuGr|THA_DTLv|PAR_postcentral_gyrus	True	0.3451754385964913	2.2963557763305587	2.0175526399577515	4.128046574078767	0.0	0.0	0.0	0.0	0
MYE_GiRt|THA_DTA|PAR_postcentral_gyrus	False	0.0143274853801169	2.2745335704860463	2.3437811736552647	4.007413963293423	0.0	-0.05129329438755058	0.0	1.190731197569112	1
MYE_Arc|THA_DTA|PAR_postcentral_gyrus	False	-0.1978070175438596	2.2892105283846105	2.3437811736552647	4.047535440733176	-0.05406722127027582	-0.05129329438755058	0.0	1.2407839036061423	2
MYE_IO|THA_DTA|PAR_postcentral_gyrus	False	-0.0219298245614035	2.3310522145363737	2.3437811736552647	4.041817169881358	0.10008345855698263	-0.05129329438755058	0.0	1.4959300276796499	3
MYE_CuGr|THA_ILr|PAR_postcentral_gyrus	False	-0.170906432748538	2.308118727657655	2.3265630604664547	4.128046574078767	0.0	-0.2876820724517809	0.0	1.5528335234636346	4
MYE_CuGr|THA_DTLv|PAR_superior_parietal_lobule	False	0.1909356725146198	2.2963557763305587	1.9978708558884184	3.7683063292779546	0.0	0.0	-0.3894647667617233	1.6836326844324914	5
MYE_8Ve|THA_DTA|PAR_postcentral_gyrus	False	-0.2017543859649122	2.2103587036083967	2.3437811736552647	3.8688538653397426	-0.05406722127027582	-0.05129329438755058	0.0	1.686906328952345	6
MYE_Arc|THA_DTLv|PAR_postcentral_gyrus	False	-0.1957602339181286	2.1529484617662447	2.0175526399577515	4.047535440733176	-0.05406722127027582	0.0	0.0	1.7112585508150389	7
MYE_IO|THA_DTLv|PAR_postcentral_gyrus	False	0.2400584795321637	2.1677466117922006	2.0175526399577515	4.041817169881358	0.10008345855698263	0.0	0.0	1.719074294317703	8
MYE_CuGr|THA_DTLd|PAR_postcentral_gyrus	False	0.0695906432748538	2.2527028777864584	1.9944954451763965	4.128046574078767	0.0	-0.4307829160924542	0.0	1.7733244770641639	9
MYE_Arc|THA_DTA|PAR_superior_parietal_lobule	False	0.1489766081871345	2.2892105283846105	2.1314699825880976	3.764606415792477	-0.05406722127027582	-0.05129329438755058	-0.3894647667617233	1.8075489039309627	10
MYE_CuGr|THA_LGd|PAR_postcentral_gyrus	False	0.1713450292397661	2.239807661588594	2.0085667279039896	4.128046574078767	0.0	-0.4307829160924542	0.0	1.8185204459409925	11
MYE_RaM|THA_DTA|PAR_postcentral_gyrus	False	0.1833333333333333	2.281574624367218	2.3437811736552647	4.047435847663167	-0.17185025692665928	-0.05129329438755058	0.0	1.8971325100502374	12
MYE_GiRt|THA_DTA|PAR_superior_parietal_lobule	False	0.1710526315789473	2.2745335704860463	2.1314699825880976	3.6479276467603143	0.0	-0.05129329438755058	-0.3894647667617233	1.916276349811185	13
MYE_CuGr|THA_DTM|PAR_postcentral_gyrus	False	-0.0748538011695906	2.2296719866520682	2.5326110247516618	4.128046574078767	0.0	-0.10536051565782628	0.0	1.9535358897888278	14
MYE_GiRt|THA_DTLv|PAR_postcentral_gyrus	False	0.1116959064327485	2.125846147208588	2.0175526399577515	4.007413963293423	0.0	0.0	0.0	1.9633628546853163	15
MYE_IO|THA_DTA|PAR_superior_parietal_lobule	False	-0.1043859649122807	2.3310522145363737	2.1314699825880976	3.7390140401094727	0.10008345855698263	-0.05129329438755058	-0.3894647667617233	2.0179619314006856	16
MYE_CuGr|THA_ILr|PAR_superior_parietal_lobule	False	0.1013157894736841	2.308118727657655	2.135310339422327	3.7683063292779546	0.0	-0.2876820724517809	-0.3894647667617233	2.07313503682248	17
MYE_CuGr|THA_DTM|PAR_superior_parietal_lobule	False	0.0558479532163742	2.2296719866520682	2.2705540041630257	3.7683063292779546	0.0	-0.10536051565782628	-0.3894647667617233	2.0783825071286244	18
MYE_RaM|THA_DTLv|PAR_postcentral_gyrus	False	0.0866959064327485	2.1553366932803626	2.0175526399577515	4.047435847663167	-0.17185025692665928	0.0	0.0	2.2086602811317624	19
MYE_Arc|THA_LGd|PAR_postcentral_gyrus	False	-0.416812865497076	2.161407278753917	2.0085667279039896	4.047535440733176	-0.05406722127027582	-0.4307829160924542	0.0	2.3485013403920165	20
MYE_IO|THA_ILr|PAR_postcentral_gyrus	False	-0.0491228070175438	2.1587015151298856	2.3265630604664547	4.041817169881358	0.10008345855698263	-0.2876820724517809	0.0	2.379256656581087	21
MYE_Arc|THA_DTLv|PAR_superior_parietal_lobule	False	-0.1143274853801169	2.1529484617662447	1.9978708558884184	3.764606415792477	-0.05406722127027582	0.0	-0.3894647667617233	2.396005362453655	22
MYE_CuGr|THA_DTLv|PAR_angular_gyrus	False	0.0679824561403508	2.2963557763305587	2.1382767875279067	3.687767868989741	0.0	0.0	-0.5717863235556778	2.402642605097063	23
MYE_8Ve|THA_DTA|PAR_superior_parietal_lobule	False	-0.0005847953216374	2.2103587036083967	2.1314699825880976	3.494338782084675	-0.05406722127027582	-0.05129329438755058	-0.3894647667617233	2.4062846214704554	24
MYE_RaM|THA_DTA|PAR_superior_parietal_lobule	False	0.1663742690058479	2.281574624367218	2.1314699825880976	3.667136035536483	-0.17185025692665928	-0.05129329438755058	-0.3894647667617233	2.407276695887291	25
MYE_IO|THA_DTLv|PAR_superior_parietal_lobule	False	-0.1077485380116958	2.1677466117922006	1.9978708558884184	3.7390140401094727	0.10008345855698263	0.0	-0.3894647667617233	2.4237012321587437	26
MYE_CuGr|THA_DTA|PAR_postcentral_gyrus	False	0.0124269005847953	2.4867074089348367	2.3437811736552647	4.128046574078767	0.0	-0.05129329438755058	0.0	2.443303917651461	27
MYE_Arc|THA_DTLd|PAR_postcentral_gyrus	False	0.0633040935672514	2.1460858330735983	1.9944954451763965	4.047535440733176	-0.05406722127027582	-0.4307829160924542	0.0	2.4672507521593805	28
MYE_CuGr|THA_DTLd|PAR_superior_parietal_lobule	False	-0.0122807017543859	2.2527028777864584	1.8591804981166147	3.7683063292779546	0.0	-0.4307829160924542	-0.3894647667617233	2.501723986315526	29
MYE_GiRt|THA_LGd|PAR_postcentral_gyrus	False	-0.0722222222222222	2.134709057677061	2.0085667279039896	4.007413963293423	0.0	-0.4307829160924542	0.0	2.52298039292424	30
MYE_IO|THA_LGd|PAR_postcentral_gyrus	False	0.0119883040935672	2.1520449304516416	2.0085667279039896	4.041817169881358	0.10008345855698263	-0.4307829160924542	0.0	2.5304672741780223	31
MYE_CuGr|THA_LGd|PAR_superior_parietal_lobule	False	0.1536549707602338	2.239807661588594	2.2085118917857627	3.7683063292779546	0.0	-0.4307829160924542	-0.3894647667617233	2.5608141568594536	32
MYE_Arc|THA_ILr|PAR_postcentral_gyrus	False	-0.5479532163742689	2.122212390376431	2.3265630604664547	4.047535440733176	-0.05406722127027582	-0.2876820724517809	0.0	2.5665882099086135	33
MYE_IO|THA_DTLd|PAR_postcentral_gyrus	False	0.2288011695906432	2.1472419504299993	1.9944954451763965	4.041817169881358	0.10008345855698263	-0.4307829160924542	0.0	2.5673378151135067	34
MYE_CuGr|THA_DTLv|PAR_supramarginal_gyrus	False	0.1975146198830409	2.2963557763305587	2.357111039593111	4.108123863255743	0.0	0.0	-0.6306268235786113	2.603454528191333	35
MYE_RaM|THA_LGd|PAR_postcentral_gyrus	False	-0.0299707602339181	2.1835153600762713	2.0085667279039896	4.047435847663167	-0.17185025692665928	-0.4307829160924542	0.0	2.6159054790667122	36
MYE_CuGr|THA_DTLv|PAR_precuneus	False	0.1735380116959064	2.2963557763305587	1.801569469047913	3.276013959279936	0.0	0.0	-0.3894647667617233	2.616495693246352	37
MYE_GiRt|THA_DTLv|PAR_superior_parietal_lobule	False	0.0030701754385965	2.125846147208588	1.9978708558884184	3.6479276467603143	0.0	0.0	-0.3894647667617233	2.6821289095892724	38
MYE_GiRt|THA_ILr|PAR_postcentral_gyrus	False	-0.1868421052631579	2.105256252829463	2.3265630604664547	4.007413963293423	0.0	-0.2876820724517809	0.0	2.6858156301842206	39
MYE_IO|THA_ILr|PAR_superior_parietal_lobule	False	0.02953216374269	2.1587015151298856	2.135310339422327	3.7390140401094727	0.10008345855698263	-0.2876820724517809	-0.3894647667617233	2.762598665113776	40
MYE_CuGr|THA_DTM|PAR_precuneus	False	-0.0510233918128655	2.2296719866520682	1.7874834348817545	3.276013959279936	0.0	-0.10536051565782628	-0.3894647667617233	2.769161617338367	41
MYE_CuGr|THA_DTA|PAR_superior_parietal_lobule	False	0.1235380116959064	2.4867074089348367	2.1314699825880976	3.7683063292779546	0.0	-0.05129329438755058	-0.3894647667617233	2.7784178097588526	42
MYE_Arc|THA_DTA|PAR_precuneus	False	0.25453216374269	2.2892105283846105	1.6965715966313673	3.251457638009865	-0.05406722127027582	-0.05129329438755058	-0.3894647667617233	2.8313741605589287	43
MYE_GiRt|THA_DTLd|PAR_postcentral_gyrus	False	0.1399122807017544	2.0990109627656044	1.9944954451763965	4.007413963293423	0.0	-0.4307829160924542	0.0	2.8341511018300376	44
MYE_RaM|THA_DTLv|PAR_superior_parietal_lobule	False	-0.1956140350877192	2.1553366932803626	1.9978708558884184	3.667136035536483	-0.17185025692665928	0.0	-0.3894647667617233	2.8563608126139646	45
MYE_Arc|THA_DTA|PAR_angular_gyrus	False	0.2552631578947368	2.2892105283846105	2.5039216651456155	3.7361252712371926	-0.05406722127027582	-0.05129329438755058	-0.5717863235556778	2.894090595624185	46
MYE_Arc|THA_DTLv|PAR_angular_gyrus	False	0.0782163742690058	2.1529484617662447	2.1382767875279067	3.7361252712371926	-0.05406722127027582	0.0	-0.5717863235556778	2.903237143171977	47
MYE_Arc|THA_ILr|PAR_superior_parietal_lobule	False	-0.0400584795321637	2.122212390376431	2.135310339422327	3.764606415792477	-0.05406722127027582	-0.2876820724517809	-0.3894647667617233	2.90719604114172	48
MYE_CuGr|THA_ILr|PAR_precuneus	False	0.013157894736842	2.308118727657655	1.7389230488082503	3.276013959279936	0.0	-0.2876820724517809	-0.3894647667617233	2.9174807006670687	49
MYE_IO|THA_DTLv|PAR_angular_gyrus	False	-0.0084795321637426	2.1677466117922006	2.1382767875279067	3.6910655552174343	0.10008345855698263	0.0	-0.5717863235556778	2.9440982144893377	50
MYE_RaM|THA_DTLd|PAR_postcentral_gyrus	False	0.3359649122807018	2.1321328726654785	1.9944954451763965	4.047435847663167	-0.17185025692665928	-0.4307829160924542	0.0	2.948591435110761	51
MYE_Arc|THA_LGd|PAR_superior_parietal_lobule	False	-0.1988304093567251	2.161407278753917	2.2085118917857627	3.764606415792477	-0.05406722127027582	-0.4307829160924542	-0.3894647667617233	2.9570302556059844	52
MYE_CuGr|THA_LGd|PAR_supramarginal_gyrus	False	0.1320175438596491	2.239807661588594	1.9863714004778499	4.108123863255743	0.0	-0.4307829160924542	-0.6306268235786113	2.9601379623457635	53
MYE_CuGr|THA_DTLd|PAR_angular_gyrus	False	-0.2891812865497076	2.2527028777864584	1.9557989761193184	3.687767868989741	0.0	-0.4307829160924542	-0.5717863235556778	2.9642586206445896	54
MYE_RaM|THA_ILr|PAR_postcentral_gyrus	False	0.0587719298245614	2.1182550158732236	2.3265630604664547	4.047435847663167	-0.17185025692665928	-0.2876820724517809	0.0	2.9674884300789692	55
MYE_IO|THA_DTA|PAR_precuneus	False	-0.0324561403508772	2.3310522145363737	1.6965715966313673	3.2384715843870775	0.10008345855698263	-0.05129329438755058	-0.3894647667617233	2.973726917472465	56
MYE_GiRt|THA_DTA|PAR_angular_gyrus	False	0.1197368421052631	2.2745335704860463	2.5039216651456155	3.614333183755303	0.0	-0.05129329438755058	-0.5717863235556778	2.974868357107039	57
MYE_CuGr|THA_ILr|PAR_angular_gyrus	False	-0.0760233918128655	2.308118727657655	2.431023238886006	3.687767868989741	0.0	-0.2876820724517809	-0.5717863235556778	2.9812666627512643	58
MYE_CuGr|THA_LGd|PAR_angular_gyrus	False	0.1064327485380117	2.239807661588594	2.0161199582986176	3.687767868989741	0.0	-0.4307829160924542	-0.5717863235556778	2.9850154795361403	59
MYE_CuGr|THA_DTLd|PAR_supramarginal_gyrus	False	-0.0801169590643274	2.2527028777864584	2.242803139635771	4.108123863255743	0.0	-0.4307829160924542	-0.6306268235786113	3.028227730385328	60
MYE_Arc|THA_DTLd|PAR_superior_parietal_lobule	False	0.2171052631578947	2.1460858330735983	1.8591804981166147	3.764606415792477	-0.05406722127027582	-0.4307829160924542	-0.3894647667617233	3.029700699716444	61
MYE_GiRt|THA_DTA|PAR_precuneus	False	0.1862573099415204	2.2745335704860463	1.6965715966313673	3.1263360034948455	0.0	-0.05129329438755058	-0.3894647667617233	3.036050743134418	62
MYE_IO|THA_DTA|PAR_angular_gyrus	False	-0.0913742690058479	2.3310522145363737	2.5039216651456155	3.6910655552174343	0.10008345855698263	-0.05129329438755058	-0.5717863235556778	3.047316871177905	63
MYE_GiRt|THA_ILr|PAR_superior_parietal_lobule	False	0.1309941520467836	2.105256252829463	2.135310339422327	3.6479276467603143	0.0	-0.2876820724517809	-0.3894647667617233	3.0991297651207557	64
MYE_Arc|THA_DTLv|PAR_supramarginal_gyrus	False	-0.0782163742690058	2.1529484617662447	2.357111039593111	4.0913358506541835	-0.05406722127027582	0.0	-0.6306268235786113	3.1103288064390693	65
MYE_IO|THA_DTLv|PAR_supramarginal_gyrus	False	-0.0499999999999999	2.1677466117922006	2.357111039593111	4.062656286985959	0.10008345855698263	0.0	-0.6306268235786113	3.1164827291184927	66
MYE_IO|THA_LGd|PAR_superior_parietal_lobule	False	-0.1992690058479532	2.1520449304516416	2.2085118917857627	3.7390140401094727	0.10008345855698263	-0.4307829160924542	-0.3894647667617233	3.120658484462352	67
MYE_IO|THA_DTLd|PAR_superior_parietal_lobule	False	-0.0466374269005847	2.1472419504299993	1.8591804981166147	3.7390140401094727	0.10008345855698263	-0.4307829160924542	-0.3894647667617233	3.128843057259008	68
MYE_GiRt|THA_DTLv|PAR_angular_gyrus	False	0.0380116959064327	2.125846147208588	2.1382767875279067	3.614333183755303	0.0	0.0	-0.5717863235556778	3.1545140763569237	69
MYE_Arc|THA_DTLv|PAR_precuneus	False	0.0948830409356725	2.1529484617662447	1.801569469047913	3.251457638009865	-0.05406722127027582	0.0	-0.3894647667617233	3.159757391084099	70
MYE_GiRt|THA_LGd|PAR_superior_parietal_lobule	False	-0.044298245614035	2.134709057677061	2.2085118917857627	3.6479276467603143	0.0	-0.4307829160924542	-0.3894647667617233	3.181286747395404	71
MYE_IO|THA_DTLv|PAR_precuneus	False	0.0678362573099415	2.1677466117922006	1.801569469047913	3.2384715843870775	0.10008345855698263	0.0	-0.3894647667617233	3.184177690159719	72
MYE_CuGr|THA_LGd|PAR_precuneus	False	0.1611111111111111	2.239807661588594	2.2454490728077587	3.276013959279936	0.0	-0.4307829160924542	-0.3894647667617233	3.1958196843231	73
MYE_CuGr|THA_DTM|PAR_angular_gyrus	False	-0.1559941520467836	2.2296719866520682	2.5977679278987282	3.687767868989741	0.0	-0.10536051565782628	-0.5717863235556778	3.200858826544992	74
MYE_8Ve|THA_DTLv|PAR_postcentral_gyrus	False	0.0599415204678362	2.02164583625618	2.0175526399577515	3.8688538653397426	-0.05406722127027582	0.0	0.0	3.2250675110704363	75
MYE_IO|THA_DTM|PAR_postcentral_gyrus	False	0.0062865497076023	2.0739598081382886	2.5326110247516618	4.041817169881358	0.10008345855698263	-0.10536051565782628	0.0	3.234752108192728	76
MYE_RaM|THA_LGd|PAR_superior_parietal_lobule	False	-0.1757309941520468	2.1835153600762713	2.2085118917857627	3.667136035536483	-0.17185025692665928	-0.4307829160924542	-0.3894647667617233	3.2464922373811294	77
MYE_GiRt|THA_DTLv|PAR_supramarginal_gyrus	False	-0.2330409356725145	2.125846147208588	2.357111039593111	4.037507072151683	0.0	0.0	-0.6306268235786113	3.2547535045409113	78
MYE_CuGr|THA_DTLd|PAR_precuneus	False	-0.2146198830409356	2.2527028777864584	1.6992688646832617	3.276013959279936	0.0	-0.4307829160924542	-0.3894647667617233	3.2582835905362546	79
MYE_RaM|THA_DTLv|PAR_angular_gyrus	False	-0.2267543859649123	2.1553366932803626	2.1382767875279067	3.649677446328386	-0.17185025692665928	0.0	-0.5717863235556778	3.2889103031549096	80
MYE_Arc|THA_LGd|PAR_angular_gyrus	False	0.0694444444444444	2.161407278753917	2.0161199582986176	3.7361252712371926	-0.05406722127027582	-0.4307829160924542	-0.5717863235556778	3.2933945922886676	81
MYE_RaM|THA_DTA|PAR_angular_gyrus	False	0.0489766081871345	2.281574624367218	2.5039216651456155	3.649677446328386	-0.17185025692665928	-0.05129329438755058	-0.5717863235556778	3.2975290906852455	82
MYE_Arc|THA_LGd|PAR_supramarginal_gyrus	False	-0.1909356725146198	2.161407278753917	1.9863714004778499	4.0913358506541835	-0.05406722127027582	-0.4307829160924542	-0.6306268235786113	3.307358865576177	83
MYE_IO|THA_DTM|PAR_superior_parietal_lobule	False	-0.056578947368421	2.0739598081382886	2.2705540041630257	3.7390140401094727	0.10008345855698263	-0.10536051565782628	-0.3894647667617233	3.3243773540314407	84
MYE_8Ve|THA_DTA|PAR_angular_gyrus	False	0.1214912280701754	2.2103587036083967	2.5039216651456155	3.448624667137229	-0.05406722127027582	-0.05129329438755058	-0.5717863235556778	3.3351456550400895	85
MYE_RaM|THA_ILr|PAR_superior_parietal_lobule	False	0.2029239766081871	2.1182550158732236	2.135310339422327	3.667136035536483	-0.17185025692665928	-0.2876820724517809	-0.3894647667617233	3.3374514753415245	86
MYE_LMRt|THA_DTLv|PAR_postcentral_gyrus	False	0.0888888888888888	2.249601663080557	2.0175526399577515	4.087986447450443	-0.3794896217049037	0.0	0.0	3.364731709078029	87
MYE_RaM|THA_DTA|PAR_precuneus	False	0.0947368421052631	2.281574624367218	1.6965715966313673	3.1258011307005416	-0.17185025692665928	-0.05129329438755058	-0.3894647667617233	3.384089384230714	88
MYE_Arc|THA_DTLd|PAR_angular_gyrus	False	0.2557017543859649	2.1460858330735983	1.9557989761193184	3.7361252712371926	-0.05406722127027582	-0.4307829160924542	-0.5717863235556778	3.3848433253357677	89
MYE_RaM|THA_DTLv|PAR_supramarginal_gyrus	False	-0.6498538011695906	2.1553366932803626	2.357111039593111	4.090537592928942	-0.17185025692665928	0.0	-0.6306268235786113	3.4094239191322746	90
MYE_GiRt|THA_DTLd|PAR_superior_parietal_lobule	False	0.1036549707602339	2.0990109627656044	1.8591804981166147	3.6479276467603143	0.0	-0.4307829160924542	-0.3894647667617233	3.4133207354661352	91
MYE_GiRt|THA_LGd|PAR_supramarginal_gyrus	False	-0.308625730994152	2.134709057677061	1.9863714004778499	4.037507072151683	0.0	-0.4307829160924542	-0.6306268235786113	3.432416263027922	92
MYE_IO|THA_LGd|PAR_supramarginal_gyrus	False	-0.1697368421052631	2.1520449304516416	1.9863714004778499	4.062656286985959	0.10008345855698263	-0.4307829160924542	-0.6306268235786113	3.4406303871021997	93
MYE_8Ve|THA_DTA|PAR_precuneus	False	-0.0143274853801169	2.2103587036083967	1.6965715966313673	2.9988588463690635	-0.05406722127027582	-0.05129329438755058	-0.3894647667617233	3.452797222186519	94
MYE_IO|THA_LGd|PAR_angular_gyrus	False	-0.0242690058479532	2.1520449304516416	2.0161199582986176	3.6910655552174343	0.10008345855698263	-0.4307829160924542	-0.5717863235556778	3.456352384494193	95
MYE_8Ve|THA_ILr|PAR_postcentral_gyrus	False	-0.2970760233918128	2.033033617071924	2.3265630604664547	3.8688538653397426	-0.05406722127027582	-0.2876820724517809	0.0	3.4640899621598704	96
MYE_IO|THA_ILr|PAR_angular_gyrus	False	0.0744152046783625	2.1587015151298856	2.431023238886006	3.6910655552174343	0.10008345855698263	-0.2876820724517809	-0.5717863235556778	3.4752449669156826	97
MYE_Arc|THA_DTLd|PAR_supramarginal_gyrus	False	0.1788011695906432	2.1460858330735983	2.242803139635771	4.0913358506541835	-0.05406722127027582	-0.4307829160924542	-0.6306268235786113	3.4757119754401327	98
MYE_IO|THA_ILr|PAR_precuneus	False	0.1343567251461988	2.1587015151298856	1.7389230488082503	3.2384715843870775	0.10008345855698263	-0.2876820724517809	-0.3894647667617233	3.478359576784437	99
MYE_IO|THA_DTLd|PAR_angular_gyrus	False	-0.1013157894736842	2.1472419504299993	1.9557989761193184	3.6910655552174343	0.10008345855698263	-0.4307829160924542	-0.5717863235556778	3.4890083555890867	100
MYE_GiRt|THA_DTLv|PAR_precuneus	False	0.1219298245614034	2.125846147208588	1.801569469047913	3.1263360034948455	0.0	0.0	-0.3894647667617233	3.497582455113972	101
MYE_CuGr|THA_DTA|PAR_precuneus	False	0.002485380116959	2.4867074089348367	1.6965715966313673	3.276013959279936	0.0	-0.05129329438755058	-0.3894647667617233	3.498179204335787	102
MYE_RaM|THA_DTLd|PAR_superior_parietal_lobule	False	0.1260233918128655	2.1321328726654785	1.8591804981166147	3.667136035536483	-0.17185025692665928	-0.4307829160924542	-0.3894647667617233	3.5005903062567043	103
MYE_RaM|THA_LGd|PAR_supramarginal_gyrus	False	-0.6581871345029239	2.1835153600762713	1.9863714004778499	4.090537592928942	-0.17185025692665928	-0.4307829160924542	-0.6306268235786113	3.5023388416554773	104
MYE_GiRt|THA_LGd|PAR_angular_gyrus	False	0.0663742690058479	2.134709057677061	2.0161199582986176	3.614333183755303	0.0	-0.4307829160924542	-0.5717863235556778	3.506024063635816	105
MYE_IO|THA_DTLd|PAR_supramarginal_gyrus	False	-0.0633040935672514	2.1472419504299993	2.242803139635771	4.062656286985959	0.10008345855698263	-0.4307829160924542	-0.6306268235786113	3.5490815197993917	106
MYE_RaM|THA_LGd|PAR_angular_gyrus	False	-0.1311403508771929	2.1835153600762713	2.0161199582986176	3.649677446328386	-0.17185025692665928	-0.4307829160924542	-0.5717863235556778	3.551383045110465	107
MYE_Arc|THA_LGd|PAR_precuneus	False	0.0352339181286549	2.161407278753917	2.2454490728077587	3.251457638009865	-0.05406722127027582	-0.4307829160924542	-0.3894647667617233	3.5540563611486196	108
MYE_Arc|THA_DTM|PAR_postcentral_gyrus	False	-0.4138888888888889	2.030205454872118	2.5326110247516618	4.047535440733176	-0.05406722127027582	-0.10536051565782628	0.0	3.5618373618038928	109
MYE_Arc|THA_ILr|PAR_angular_gyrus	False	0.0980994152046783	2.122212390376431	2.431023238886006	3.7361252712371926	-0.05406722127027582	-0.2876820724517809	-0.5717863235556778	3.5765517745462136	110
MYE_Arc|THA_ILr|PAR_precuneus	False	0.098391812865497	2.122212390376431	1.7389230488082503	3.251457638009865	-0.05406722127027582	-0.2876820724517809	-0.3894647667617233	3.591293354268142	111
MYE_CuGr|THA_DTA|PAR_angular_gyrus	False	-0.085672514619883	2.4867074089348367	2.5039216651456155	3.687767868989741	0.0	-0.05129329438755058	-0.5717863235556778	3.616387855348903	112
MYE_Arc|THA_DTM|PAR_superior_parietal_lobule	False	-0.0475146198830409	2.030205454872118	2.2705540041630257	3.764606415792477	-0.05406722127027582	-0.10536051565782628	-0.3894647667617233	3.6287564837375186	113
MYE_CuGr|THA_ILr|PAR_supramarginal_gyrus	False	0.235233918128655	2.308118727657655	2.7646690945505354	4.108123863255743	0.0	-0.2876820724517809	-0.6306268235786113	3.633896659908656	114
MYE_RaM|THA_DTLv|PAR_precuneus	False	-0.1635964912280701	2.1553366932803626	1.801569469047913	3.1258011307005416	-0.17185025692665928	0.0	-0.3894647667617233	3.6482400467023623	115
MYE_LMRt|THA_ILr|PAR_postcentral_gyrus	False	-0.3652046783625731	2.269534449676622	2.3265630604664547	4.087986447450443	-0.3794896217049037	-0.2876820724517809	0.0	3.6775805951274694	116
MYE_GiRt|THA_DTM|PAR_postcentral_gyrus	False	-0.0985380116959064	2.0155392423448912	2.5326110247516618	4.007413963293423	0.0	-0.10536051565782628	0.0	3.6810407006018444	117
MYE_GiRt|THA_DTA|PAR_supramarginal_gyrus	False	-0.229093567251462	2.2745335704860463	2.8519806382245236	4.037507072151683	0.0	-0.05129329438755058	-0.6306268235786113	3.693544216601793	118
MYE_IO|THA_LGd|PAR_precuneus	False	0.0011695906432748	2.1520449304516416	2.2454490728077587	3.2384715843870775	0.10008345855698263	-0.4307829160924542	-0.3894647667617233	3.6942161399189666	119
MYE_Arc|THA_DTLd|PAR_precuneus	False	0.241374269005848	2.1460858330735983	1.6992688646832617	3.251457638009865	-0.05406722127027582	-0.4307829160924542	-0.3894647667617233	3.710615819433516	120
MYE_Arc|THA_DTA|PAR_supramarginal_gyrus	False	0.0210526315789473	2.2892105283846105	2.8519806382245236	4.0913358506541835	-0.05406722127027582	-0.05129329438755058	-0.6306268235786113	3.7109413321743725	121
MYE_GiRt|THA_DTLd|PAR_angular_gyrus	False	-0.0153508771929824	2.0990109627656044	1.9557989761193184	3.614333183755303	0.0	-0.4307829160924542	-0.5717863235556778	3.7413949013788415	122
MYE_GiRt|THA_ILr|PAR_angular_gyrus	False	0.1115497076023391	2.105256252829463	2.431023238886006	3.614333183755303	0.0	-0.2876820724517809	-0.5717863235556778	3.743492811951125	123
MYE_GiRt|THA_DTLd|PAR_supramarginal_gyrus	False	-0.2068713450292397	2.0990109627656044	2.242803139635771	4.037507072151683	0.0	-0.4307829160924542	-0.6306268235786113	3.7441350336129053	124
MYE_LMRt|THA_DTLv|PAR_superior_parietal_lobule	False	-0.0457602339181286	2.249601663080557	1.9978708558884184	3.7919558863932443	-0.3794896217049037	0.0	-0.3894647667617233	3.7484370636626196	125
MYE_IO|THA_DTLd|PAR_precuneus	False	-0.0559941520467836	2.1472419504299993	1.6992688646832617	3.2384715843870775	0.10008345855698263	-0.4307829160924542	-0.3894647667617233	3.7948224112157085	126
MYE_8Ve|THA_DTLv|PAR_superior_parietal_lobule	False	-0.0042397660818713	2.02164583625618	1.9978708558884184	3.494338782084675	-0.05406722127027582	0.0	-0.3894647667617233	3.7987314583085436	127
MYE_IO|THA_DTA|PAR_supramarginal_gyrus	False	-0.210672514619883	2.3310522145363737	2.8519806382245236	4.062656286985959	0.10008345855698263	-0.05129329438755058	-0.6306268235786113	3.805372023625087	128
MYE_RaM|THA_DTLd|PAR_angular_gyrus	False	-0.0590643274853801	2.1321328726654785	1.9557989761193184	3.649677446328386	-0.17185025692665928	-0.4307829160924542	-0.5717863235556778	3.8082016986028058	129
MYE_8Ve|THA_LGd|PAR_postcentral_gyrus	False	-0.2432748538011695	2.00457502555057	2.0085667279039896	3.8688538653397426	-0.05406722127027582	-0.4307829160924542	0.0	3.8141060362756463	130
MYE_GiRt|THA_DTM|PAR_superior_parietal_lobule	False	0.0777777777777777	2.0155392423448912	2.2705540041630257	3.6479276467603143	0.0	-0.10536051565782628	-0.3894647667617233	3.8154730748807104	131
MYE_IO|THA_DTM|PAR_precuneus	False	0.02953216374269	2.0739598081382886	1.7874834348817545	3.2384715843870775	0.10008345855698263	-0.10536051565782628	-0.3894647667617233	3.827962409958408	132
MYE_RaM|THA_DTLd|PAR_supramarginal_gyrus	False	-0.4026315789473684	2.1321328726654785	2.242803139635771	4.090537592928942	-0.17185025692665928	-0.4307829160924542	-0.6306268235786113	3.832452306274744	133
MYE_LMRt|THA_DTLd|PAR_postcentral_gyrus	False	0.177046783625731	2.2174746247569863	1.9944954451763965	4.087986447450443	-0.3794896217049037	-0.4307829160924542	0.0	3.8395820308642543	134
MYE_GiRt|THA_LGd|PAR_precuneus	False	0.0994152046783625	2.134709057677061	2.2454490728077587	3.1263360034948455	0.0	-0.4307829160924542	-0.3894647667617233	3.847585804614112	135
MYE_GiRt|THA_ILr|PAR_precuneus	False	0.1790935672514619	2.105256252829463	1.7389230488082503	3.1263360034948455	0.0	-0.2876820724517809	-0.3894647667617233	3.8530827793989175	136
MYE_8Ve|THA_DTA|PAR_supramarginal_gyrus	False	-0.3998538011695906	2.2103587036083967	2.8519806382245236	3.87874065232216	-0.05406722127027582	-0.05129329438755058	-0.6306268235786113	3.883016498053571	137
MYE_8Ve|THA_ILr|PAR_superior_parietal_lobule	False	0.065204678362573	2.033033617071924	2.135310339422327	3.494338782084675	-0.05406722127027582	-0.2876820724517809	-0.3894647667617233	3.8834517404670765	138
MYE_LMRt|THA_DTA|PAR_postcentral_gyrus	False	-0.0214912280701754	2.44750429417286	2.3437811736552647	4.087986447450443	-0.3794896217049037	-0.05129329438755058	0.0	3.907900529969991	139
MYE_LMRt|THA_ILr|PAR_superior_parietal_lobule	False	-0.0733918128654971	2.269534449676622	2.135310339422327	3.7919558863932443	-0.3794896217049037	-0.2876820724517809	-0.3894647667617233	3.912280395503587	140
MYE_RaM|THA_LGd|PAR_precuneus	False	-0.118859649122807	2.1835153600762713	2.2454490728077587	3.1258011307005416	-0.17185025692665928	-0.4307829160924542	-0.3894647667617233	3.9159460933406542	141
MYE_RaM|THA_DTM|PAR_postcentral_gyrus	False	0.1564327485380117	2.021323852361117	2.5326110247516618	4.047435847663167	-0.17185025692665928	-0.10536051565782628	0.0	3.917628423598747	142
MYE_LMRt|THA_LGd|PAR_postcentral_gyrus	False	-0.02953216374269	2.188639969344693	2.0085667279039896	4.087986447450443	-0.3794896217049037	-0.4307829160924542	0.0	3.9287231357874255	143
MYE_RaM|THA_ILr|PAR_angular_gyrus	False	0.1173976608187134	2.1182550158732236	2.431023238886006	3.649677446328386	-0.17185025692665928	-0.2876820724517809	-0.5717863235556778	3.930484168956034	144
MYE_LMRt|THA_DTM|PAR_postcentral_gyrus	False	-0.2114035087719298	2.193285497727777	2.5326110247516618	4.087986447450443	-0.3794896217049037	-0.10536051565782628	0.0	3.956666847810096	145
MYE_RaM|THA_DTA|PAR_supramarginal_gyrus	False	-0.4519005847953216	2.281574624367218	2.8519806382245236	4.090537592928942	-0.17185025692665928	-0.05129329438755058	-0.6306268235786113	3.978806906920298	146
MYE_LMRt|THA_DTM|PAR_superior_parietal_lobule	False	-0.0611111111111111	2.193285497727777	2.2705540041630257	3.7919558863932443	-0.3794896217049037	-0.10536051565782628	-0.3894647667617233	4.006660186224913	147
MYE_RaM|THA_DTM|PAR_superior_parietal_lobule	False	0.1590643274853801	2.021323852361117	2.2705540041630257	3.667136035536483	-0.17185025692665928	-0.10536051565782628	-0.3894647667617233	4.036976799157057	148
MYE_IO|THA_ILr|PAR_supramarginal_gyrus	False	0.2146198830409356	2.1587015151298856	2.7646690945505354	4.062656286985959	0.10008345855698263	-0.2876820724517809	-0.6306268235786113	4.053892933013672	149
MYE_RaM|THA_ILr|PAR_precuneus	False	0.1641812865497076	2.1182550158732236	1.7389230488082503	3.1258011307005416	-0.17185025692665928	-0.2876820724517809	-0.3894647667617233	4.061011543687359	150
MYE_Arc|THA_DTM|PAR_precuneus	False	0.0722222222222222	2.030205454872118	1.7874834348817545	3.251457638009865	-0.05406722127027582	-0.10536051565782628	-0.3894647667617233	4.092462609748002	151
MYE_CuGr|THA_DTM|PAR_supramarginal_gyrus	False	0.2309941520467836	2.2296719866520682	2.97352658449863	4.108123863255743	0.0	-0.10536051565782628	-0.6306268235786113	4.09381317469613	152
MYE_IO|THA_DTM|PAR_angular_gyrus	False	-0.0461988304093567	2.0739598081382886	2.5977679278987282	3.6910655552174343	0.10008345855698263	-0.10536051565782628	-0.5717863235556778	4.102757893854212	153
MYE_8Ve|THA_DTLd|PAR_postcentral_gyrus	False	0.02953216374269	1.9756968756098237	1.9944954451763965	3.8688538653397426	-0.05406722127027582	-0.4307829160924542	0.0	4.104386483376998	154
MYE_LMRt|THA_DTA|PAR_superior_parietal_lobule	False	0.1092105263157894	2.44750429417286	2.1314699825880976	3.7919558863932443	-0.3794896217049037	-0.05129329438755058	-0.3894647667617233	4.1129429820736725	155
MYE_LMRt|THA_DTLv|PAR_angular_gyrus	False	0.0266081871345029	2.249601663080557	2.1382767875279067	3.7148988348482335	-0.3794896217049037	0.0	-0.5717863235556778	4.117015444621644	156
MYE_GiRt|THA_DTLd|PAR_precuneus	False	0.0375730994152046	2.0990109627656044	1.6992688646832617	3.1263360034948455	0.0	-0.4307829160924542	-0.3894647667617233	4.127515516844686	157
MYE_8Ve|THA_DTLv|PAR_supramarginal_gyrus	False	-0.2394736842105263	2.02164583625618	2.357111039593111	3.87874065232216	-0.05406722127027582	0.0	-0.6306268235786113	4.140944722342221	158
MYE_8Ve|THA_DTLv|PAR_angular_gyrus	False	0.2040935672514619	2.02164583625618	2.1382767875279067	3.448624667137229	-0.05406722127027582	0.0	-0.5717863235556778	4.164464963252652	159
MYE_Arc|THA_ILr|PAR_supramarginal_gyrus	False	0.123391812865497	2.122212390376431	2.7646690945505354	4.0913358506541835	-0.05406722127027582	-0.2876820724517809	-0.6306268235786113	4.165219321789891	160
MYE_LMRt|THA_DTLd|PAR_superior_parietal_lobule	False	0.114766081871345	2.2174746247569863	1.8591804981166147	3.7919558863932443	-0.3794896217049037	-0.4307829160924542	-0.3894647667617233	4.213202499828648	161
MYE_RaM|THA_DTLd|PAR_precuneus	False	-0.0269005847953216	2.1321328726654785	1.6992688646832617	3.1258011307005416	-0.17185025692665928	-0.4307829160924542	-0.3894647667617233	4.213235003503672	162
MYE_LMRt|THA_DTLv|PAR_precuneus	False	0.0628654970760233	2.249601663080557	1.801569469047913	3.3153901257187592	-0.3794896217049037	0.0	-0.3894647667617233	4.216171209258216	163
MYE_GiRt|THA_ILr|PAR_supramarginal_gyrus	False	0.0222222222222222	2.105256252829463	2.7646690945505354	4.037507072151683	0.0	-0.2876820724517809	-0.6306268235786113	4.238887799700291	164
MYE_LMRt|THA_DTLv|PAR_supramarginal_gyrus	False	0.0701754385964912	2.249601663080557	2.357111039593111	4.073044980542492	-0.3794896217049037	0.0	-0.6306268235786113	4.255039312808457	165
MYE_CuGr|THA_DTA|PAR_supramarginal_gyrus	False	-0.0339181286549707	2.4867074089348367	2.8519806382245236	4.108123863255743	0.0	-0.05129329438755058	-0.6306268235786113	4.270071537262092	166
MYE_LMRt|THA_LGd|PAR_superior_parietal_lobule	False	-0.0276315789473684	2.188639969344693	2.2085118917857627	3.7919558863932443	-0.3794896217049037	-0.4307829160924542	-0.3894647667617233	4.310494164410025	167
MYE_Arc|THA_DTM|PAR_angular_gyrus	False	0.056140350877193	2.030205454872118	2.5977679278987282	3.7361252712371926	-0.05406722127027582	-0.10536051565782628	-0.5717863235556778	4.340917960598687	168
MYE_8Ve|THA_DTM|PAR_postcentral_gyrus	False	-0.1369883040935672	1.9561240289481463	2.5326110247516618	3.8688538653397426	-0.05406722127027582	-0.10536051565782628	0.0	4.343438095241054	169
MYE_GiRt|THA_DTM|PAR_precuneus	False	0.1071637426900584	2.0155392423448912	1.7874834348817545	3.1263360034948455	0.0	-0.10536051565782628	-0.3894647667617233	4.351350807291987	170
MYE_8Ve|THA_LGd|PAR_superior_parietal_lobule	False	-0.170906432748538	2.00457502555057	2.2085118917857627	3.494338782084675	-0.05406722127027582	-0.4307829160924542	-0.3894647667617233	4.358077398912533	171
MYE_LMRt|THA_DTM|PAR_precuneus	False	-0.0419590643274853	2.193285497727777	1.7874834348817545	3.3153901257187592	-0.3794896217049037	-0.10536051565782628	-0.3894647667617233	4.372161549363486	172
MYE_LMRt|THA_ILr|PAR_precuneus	False	-0.0355263157894737	2.269534449676622	1.7389230488082503	3.3153901257187592	-0.3794896217049037	-0.2876820724517809	-0.3894647667617233	4.385616399065982	173
MYE_RaM|THA_ILr|PAR_supramarginal_gyrus	False	-0.1239766081871345	2.1182550158732236	2.7646690945505354	4.090537592928942	-0.17185025692665928	-0.2876820724517809	-0.6306268235786113	4.423563756576549	174
MYE_8Ve|THA_ILr|PAR_angular_gyrus	False	0.2191520467836256	2.033033617071924	2.431023238886006	3.448624667137229	-0.05406722127027582	-0.2876820724517809	-0.5717863235556778	4.432335131750034	175
MYE_LMRt|THA_ILr|PAR_angular_gyrus	False	-0.0554093567251462	2.269534449676622	2.431023238886006	3.7148988348482335	-0.3794896217049037	-0.2876820724517809	-0.5717863235556778	4.456115259488705	176
MYE_8Ve|THA_LGd|PAR_supramarginal_gyrus	False	-0.4343567251461988	2.00457502555057	1.9863714004778499	3.87874065232216	-0.05406722127027582	-0.4307829160924542	-0.6306268235786113	4.468913991334057	177
MYE_8Ve|THA_DTLv|PAR_precuneus	False	0.085672514619883	2.02164583625618	1.801569469047913	2.9988588463690635	-0.05406722127027582	0.0	-0.3894647667617233	4.4783637801078475	178
MYE_LMRt|THA_DTLd|PAR_angular_gyrus	False	0.0331871345029239	2.2174746247569863	1.9557989761193184	3.7148988348482335	-0.3794896217049037	-0.4307829160924542	-0.5717863235556778	4.498915963895852	179
MYE_GiRt|THA_DTM|PAR_angular_gyrus	False	0.0238304093567251	2.0155392423448912	2.5977679278987282	3.614333183755303	0.0	-0.10536051565782628	-0.5717863235556778	4.505854998245458	180
MYE_8Ve|THA_DTM|PAR_superior_parietal_lobule	False	0.0837719298245613	1.9561240289481463	2.2705540041630257	3.494338782084675	-0.05406722127027582	-0.10536051565782628	-0.3894647667617233	4.534700330311587	181
MYE_LMRt|THA_DTLd|PAR_supramarginal_gyrus	False	0.1562865497076023	2.2174746247569863	2.242803139635771	4.073044980542492	-0.3794896217049037	-0.4307829160924542	-0.6306268235786113	4.557832627133846	182
MYE_RaM|THA_DTM|PAR_precuneus	False	0.1016081871345029	2.021323852361117	1.7874834348817545	3.1258011307005416	-0.17185025692665928	-0.10536051565782628	-0.3894647667617233	4.559077926924799	183
MYE_LMRt|THA_LGd|PAR_angular_gyrus	False	0.1204678362573099	2.188639969344693	2.0161199582986176	3.7148988348482335	-0.3794896217049037	-0.4307829160924542	-0.5717863235556778	4.57098145782574	184
MYE_LMRt|THA_LGd|PAR_supramarginal_gyrus	False	0.0600877192982456	2.188639969344693	1.9863714004778499	4.073044980542492	-0.3794896217049037	-0.4307829160924542	-0.6306268235786113	4.571239462180563	185
MYE_8Ve|THA_ILr|PAR_precuneus	False	0.0843567251461988	2.033033617071924	1.7389230488082503	2.9988588463690635	-0.05406722127027582	-0.2876820724517809	-0.3894647667617233	4.57263085502779	186
MYE_LMRt|THA_DTA|PAR_precuneus	False	0.1141812865497076	2.44750429417286	1.6965715966313673	3.3153901257187592	-0.3794896217049037	-0.05129329438755058	-0.3894647667617233	4.598678151675996	187
MYE_8Ve|THA_DTLd|PAR_superior_parietal_lobule	False	0.037719298245614	1.9756968756098237	1.8591804981166147	3.494338782084675	-0.05406722127027582	-0.4307829160924542	-0.3894647667617233	4.599414401091827	188
MYE_8Ve|THA_LGd|PAR_angular_gyrus	False	0.1131578947368421	2.00457502555057	2.0161199582986176	3.448624667137229	-0.05406722127027582	-0.4307829160924542	-0.5717863235556778	4.617328464392426	189
MYE_LMRt|THA_DTLd|PAR_precuneus	False	0.0384502923976608	2.2174746247569863	1.6992688646832617	3.3153901257187592	-0.3794896217049037	-0.4307829160924542	-0.3894647667617233	4.6714829450683695	190
MYE_LMRt|THA_DTM|PAR_angular_gyrus	False	-0.0776315789473684	2.193285497727777	2.5977679278987282	3.7148988348482335	-0.3794896217049037	-0.10536051565782628	-0.5717863235556778	4.684027381291428	191
MYE_RaM|THA_DTM|PAR_angular_gyrus	False	0.0390350877192982	2.021323852361117	2.5977679278987282	3.649677446328386	-0.17185025692665928	-0.10536051565782628	-0.5717863235556778	4.684342694240959	192
MYE_LMRt|THA_LGd|PAR_precuneus	False	0.1058479532163742	2.188639969344693	2.2454490728077587	3.3153901257187592	-0.3794896217049037	-0.4307829160924542	-0.3894647667617233	4.685055261040043	193
MYE_LMRt|THA_DTA|PAR_angular_gyrus	False	0.0953216374269005	2.44750429417286	2.5039216651456155	3.7148988348482335	-0.3794896217049037	-0.05129329438755058	-0.5717863235556778	4.715497730653063	194
MYE_8Ve|THA_ILr|PAR_supramarginal_gyrus	False	-0.0426900584795321	2.033033617071924	2.7646690945505354	3.87874065232216	-0.05406722127027582	-0.2876820724517809	-0.6306268235786113	4.7709767879765925	195
MYE_8Ve|THA_DTLd|PAR_supramarginal_gyrus	False	-0.2719298245614035	1.9756968756098237	2.242803139635771	3.87874065232216	-0.05406722127027582	-0.4307829160924542	-0.6306268235786113	4.779106522480896	196
MYE_IO|THA_DTM|PAR_supramarginal_gyrus	False	0.1697368421052631	2.0739598081382886	2.97352658449863	4.062656286985959	0.10008345855698263	-0.10536051565782628	-0.6306268235786113	4.835896786453353	197
MYE_8Ve|THA_DTLd|PAR_angular_gyrus	False	0.0921052631578947	1.9756968756098237	1.9557989761193184	3.448624667137229	-0.05406722127027582	-0.4307829160924542	-0.5717863235556778	4.863862083304575	198
MYE_8Ve|THA_LGd|PAR_precuneus	False	-0.0561403508771929	2.00457502555057	2.2454490728077587	2.9988588463690635	-0.05406722127027582	-0.4307829160924542	-0.3894647667617233	4.925675961895887	199
MYE_LMRt|THA_ILr|PAR_supramarginal_gyrus	False	0.1698830409356725	2.269534449676622	2.7646690945505354	4.073044980542492	-0.3794896217049037	-0.2876820724517809	-0.6306268235786113	4.9319850583787535	200
MYE_8Ve|THA_DTM|PAR_precuneus	False	0.0842105263157894	1.9561240289481463	1.7874834348817545	2.9988588463690635	-0.05406722127027582	-0.10536051565782628	-0.3894647667617233	5.052330161487998	201
MYE_Arc|THA_DTM|PAR_supramarginal_gyrus	False	0.1571637426900584	2.030205454872118	2.97352658449863	4.0913358506541835	-0.05406722127027582	-0.10536051565782628	-0.6306268235786113	5.059392572694062	202
MYE_GiRt|THA_DTM|PAR_supramarginal_gyrus	False	0.0102339181286549	2.0155392423448912	2.97352658449863	4.037507072151683	0.0	-0.10536051565782628	-0.6306268235786113	5.1433175744759545	203
MYE_8Ve|THA_DTM|PAR_angular_gyrus	False	0.2032163742690058	1.9561240289481463	2.5977679278987282	3.448624667137229	-0.05406722127027582	-0.10536051565782628	-0.5717863235556778	5.144284764020985	204
MYE_8Ve|THA_DTLd|PAR_precuneus	False	-0.0573099415204678	1.9756968756098237	1.6992688646832617	2.9988588463690635	-0.05406722127027582	-0.4307829160924542	-0.3894647667617233	5.208296520319654	205
MYE_LMRt|THA_DTA|PAR_supramarginal_gyrus	False	0.061111111111111	2.44750429417286	2.8519806382245236	4.073044980542492	-0.3794896217049037	-0.05129329438755058	-0.6306268235786113	5.247992763959852	206
MYE_RaM|THA_DTM|PAR_supramarginal_gyrus	False	-0.1266081871345029	2.021323852361117	2.97352658449863	4.090537592928942	-0.17185025692665928	-0.10536051565782628	-0.6306268235786113	5.315903690300801	207
MYE_LMRt|THA_DTM|PAR_supramarginal_gyrus	False	0.223391812865497	2.193285497727777	2.97352658449863	4.073044980542492	-0.3794896217049037	-0.10536051565782628	-0.6306268235786113	5.348287668057172	208
MYE_Sp5|THA_DTA|PAR_postcentral_gyrus	False	0.0985380116959064	2.367872929032509	2.3437811736552647	4.006038070435786	0.6109090823229731	-0.05129329438755058	0.0	5.53191251192843	209
MYE_Sp5|THA_DTLv|PAR_postcentral_gyrus	False	0.083625730994152	2.170549312705233	2.0175526399577515	4.006038070435786	0.6109090823229731	0.0	0.0	5.542551780662167	210
MYE_8Ve|THA_DTM|PAR_supramarginal_gyrus	False	0.0171052631578947	1.9561240289481463	2.97352658449863	3.87874065232216	-0.05406722127027582	-0.10536051565782628	-0.6306268235786113	5.637095492005231	211
MYE_Sp5|THA_ILr|PAR_postcentral_gyrus	False	-0.1074561403508771	2.1876255898569146	2.3265630604664547	4.006038070435786	0.6109090823229731	-0.2876820724517809	0.0	5.709106534911018	212
MYE_Sp5|THA_DTA|PAR_superior_parietal_lobule	False	0.0701754385964912	2.367872929032509	2.1314699825880976	3.674040454088751	0.6109090823229731	-0.05129329438755058	-0.3894647667617233	5.71946025703856	213
MYE_Sp5|THA_DTLv|PAR_superior_parietal_lobule	False	-0.2100877192982456	2.170549312705233	1.9978708558884184	3.674040454088751	0.6109090823229731	0.0	-0.3894647667617233	5.823641245651195	214
MYE_Sp5|THA_ILr|PAR_superior_parietal_lobule	False	0.0252923976608187	2.1876255898569146	2.135310339422327	3.674040454088751	0.6109090823229731	-0.2876820724517809	-0.3894647667617233	5.902608953412993	215
MYE_Sp5|THA_DTLd|PAR_postcentral_gyrus	False	0.1628654970760233	2.1266846653420517	1.9944954451763965	4.006038070435786	0.6109090823229731	-0.4307829160924542	0.0	5.941222649897381	216
MYE_Sp5|THA_LGd|PAR_postcentral_gyrus	False	0.212719298245614	2.122139132412904	2.0085667279039896	4.006038070435786	0.6109090823229731	-0.4307829160924542	0.0	5.957819176554914	217
MYE_Sp5|THA_DTM|PAR_postcentral_gyrus	False	-0.017251461988304	2.112467631085569	2.5326110247516618	4.006038070435786	0.6109090823229731	-0.10536051565782628	0.0	6.024287037893672	218
MYE_Sp5|THA_DTLv|PAR_angular_gyrus	False	-0.0783625730994151	2.170549312705233	2.1382767875279067	3.604983348516153	0.6109090823229731	0.0	-0.5717863235556778	6.0721161300344955	219
MYE_Sp5|THA_DTM|PAR_superior_parietal_lobule	False	-0.0260233918128654	2.112467631085569	2.2705540041630257	3.674040454088751	0.6109090823229731	-0.10536051565782628	-0.3894647667617233	6.09554786617397	220
MYE_Sp5|THA_DTLv|PAR_supramarginal_gyrus	False	0.0283625730994152	2.170549312705233	2.357111039593111	3.9960593630774626	0.6109090823229731	0.0	-0.6306268235786113	6.124566413176134	221
MYE_Sp5|THA_DTA|PAR_precuneus	False	-0.0634502923976608	2.367872929032509	1.6965715966313673	3.1902723877643737	0.6109090823229731	-0.05129329438755058	-0.3894647667617233	6.1381745370042555	222
MYE_Sp5|THA_DTA|PAR_angular_gyrus	False	0.1156432748538011	2.367872929032509	2.5039216651456155	3.604983348516153	0.6109090823229731	-0.05129329438755058	-0.5717863235556778	6.171596689140543	223
MYE_Sp5|THA_DTLv|PAR_precuneus	False	-0.2400584795321637	2.170549312705233	1.801569469047913	3.1902723877643737	0.6109090823229731	0.0	-0.3894647667617233	6.194637749663719	224
MYE_Sp5|THA_DTLd|PAR_superior_parietal_lobule	False	-0.0584795321637426	2.1266846653420517	1.8591804981166147	3.674040454088751	0.6109090823229731	-0.4307829160924542	-0.3894647667617233	6.2267461710787835	225
MYE_Sp5|THA_LGd|PAR_superior_parietal_lobule	False	0.0555555555555555	2.122139132412904	2.2085118917857627	3.674040454088751	0.6109090823229731	-0.4307829160924542	-0.3894647667617233	6.2535318000975195	226
MYE_Sp5|THA_ILr|PAR_angular_gyrus	False	0.1026315789473684	2.1876255898569146	2.431023238886006	3.604983348516153	0.6109090823229731	-0.2876820724517809	-0.5717863235556778	6.280810374249441	227
MYE_Sp5|THA_ILr|PAR_precuneus	False	-0.075438596491228	2.1876255898569146	1.7389230488082503	3.1902723877643737	0.6109090823229731	-0.2876820724517809	-0.3894647667617233	6.285054177140935	228
MYE_Sp5|THA_DTM|PAR_precuneus	False	-0.1454678362573099	2.112467631085569	1.7874834348817545	3.1902723877643737	0.6109090823229731	-0.10536051565782628	-0.3894647667617233	6.399343310109362	229
MYE_Sp5|THA_LGd|PAR_supramarginal_gyrus	False	0.2657894736842105	2.122139132412904	1.9863714004778499	3.9960593630774626	0.6109090823229731	-0.4307829160924542	-0.6306268235786113	6.400270893646957	230
MYE_Sp5|THA_DTLd|PAR_angular_gyrus	False	-0.0807017543859649	2.1266846653420517	1.9557989761193184	3.604983348516153	0.6109090823229731	-0.4307829160924542	-0.5717863235556778	6.427931130016926	231
MYE_Sp5|THA_DTLd|PAR_supramarginal_gyrus	False	0.1055555555555555	2.1266846653420517	2.242803139635771	3.9960593630774626	0.6109090823229731	-0.4307829160924542	-0.6306268235786113	6.429313189563664	232
MYE_Sp5|THA_LGd|PAR_angular_gyrus	False	0.2630116959064327	2.122139132412904	2.0161199582986176	3.604983348516153	0.6109090823229731	-0.4307829160924542	-0.5717863235556778	6.440258745482712	233
MYE_Sp5|THA_DTA|PAR_supramarginal_gyrus	False	0.1445906432748538	2.367872929032509	2.8519806382245236	3.9960593630774626	0.6109090823229731	-0.05129329438755058	-0.6306268235786113	6.548151721415672	234
MYE_Sp5|THA_DTM|PAR_angular_gyrus	False	0.016812865497076	2.112467631085569	2.5977679278987282	3.604983348516153	0.6109090823229731	-0.10536051565782628	-0.5717863235556778	6.565002028726862	235
MYE_Sp5|THA_LGd|PAR_precuneus	False	0.050438596491228	2.122139132412904	2.2454490728077587	3.1902723877643737	0.6109090823229731	-0.4307829160924542	-0.3894647667617233	6.573390531406738	236
MYE_Sp5|THA_ILr|PAR_supramarginal_gyrus	False	0.3910818713450292	2.1876255898569146	2.7646690945505354	3.9960593630774626	0.6109090823229731	-0.2876820724517809	-0.6306268235786113	6.587888010431745	237
MYE_Sp5|THA_DTLd|PAR_precuneus	False	-0.2733918128654971	2.1266846653420517	1.6992688646832617	3.1902723877643737	0.6109090823229731	-0.4307829160924542	-0.3894647667617233	6.601323028493403	238
MYE_Sp5|THA_DTM|PAR_supramarginal_gyrus	False	0.3809941520467836	2.112467631085569	2.97352658449863	3.9960593630774626	0.6109090823229731	-0.10536051565782628	-0.6306268235786113	7.0176560317017636	239
