## Supplementary Archive S1 for "An anatomy-constrained transcriptomic screen identifies a 19-gene panel with an ordered regional similarity pattern in the human somatosensory system": lodo_null_tests_v1_0.csv

model_id	omitted_donor	evaluable	tail	observed	null_n	null_mean	null_sd	null_q95	tail_count	empirical_p_one_sided	observed_beyond_95pct_threshold	quantile_method	observed_positive	status
P1_technical	9861	True	upper	0.27701754385964916	50000	0.1231033236643877	0.122257703648201	0.3101754385964912	4667	0.09335813283734325	False	linear	True	OVERLAPPING_DIAGNOSTIC_ONLY
P1_technical	10021	True	upper	0.3992982456140351	50000	0.15511447231596973	0.1267641238344631	0.3519298245614035	1006	0.02013959720805584	True	linear	True	OVERLAPPING_DIAGNOSTIC_ONLY
P1_technical	12876	True	upper	0.3124561403508772	50000	0.11500720775287067	0.12377349472100412	0.3059736842105256	2201	0.04403911921761565	True	linear	True	OVERLAPPING_DIAGNOSTIC_ONLY
P1_technical	14380	True	upper	0.3264912280701755	50000	0.10807044025078477	0.13040328453377328	0.31105263157894736	1862	0.0372592548149037	True	linear	True	OVERLAPPING_DIAGNOSTIC_ONLY
P1_technical	15496	True	upper	0.3294736842105263	50000	0.16266824197899146	0.14215153198073688	0.3749210526315782	5238	0.10477790444191117	False	linear	True	OVERLAPPING_DIAGNOSTIC_ONLY
P1_technical	15697	True	upper	0.42631578947368426	50000	0.1657053047646038	0.1154140633931682	0.345438596491228	498	0.00997980040399192	True	linear	True	OVERLAPPING_DIAGNOSTIC_ONLY
S1_neuron	9861	True	upper	0.27701754385964916	50000	0.1417371006186763	0.1058627849893595	0.3071929824561404	4616	0.09233815323693526	False	linear	True	OVERLAPPING_DIAGNOSTIC_ONLY
S1_neuron	10021	True	upper	0.3992982456140351	50000	0.1991860721561968	0.10075825196674232	0.3594736842105263	889	0.017799644007119857	True	linear	True	OVERLAPPING_DIAGNOSTIC_ONLY
S1_neuron	12876	True	upper	0.3124561403508772	50000	0.15363787826440137	0.10110372198510698	0.317719298245614	2795	0.05591888162236755	False	linear	True	OVERLAPPING_DIAGNOSTIC_ONLY
S1_neuron	14380	True	upper	0.3264912280701755	50000	0.13853973614104612	0.10438338417130998	0.3042105263157895	1520	0.030419391612167758	True	linear	True	OVERLAPPING_DIAGNOSTIC_ONLY
S1_neuron	15496	True	upper	0.3294736842105263	50000	0.21909774685754804	0.1020652906003694	0.38087719298245615	6700	0.13401731965360691	False	linear	True	OVERLAPPING_DIAGNOSTIC_ONLY
S1_neuron	15697	True	upper	0.42631578947368426	50000	0.19944077824630924	0.09286809361216676	0.35210526315789475	382	0.007659846803063939	True	linear	True	OVERLAPPING_DIAGNOSTIC_ONLY
