## Supplementary Archive S1 for "An anatomy-constrained transcriptomic screen identifies a 19-gene panel with an ordered regional similarity pattern in the human somatosensory system": observed_topology_donor_v1_0.csv

donor_id	rho_CuGr_DTLv	rho_DTLv_Postcentral	rho_CuGr_Postcentral	adjacent_mean	adjacent_bottleneck	endpoint_similarity	adjacency_contrast	both_adjacent_positive	middle_is_best
9861	0.02456140350877193	0.1824561403508772	-0.5824561403508772	0.10350877192982456	0.02456140350877193	-0.5824561403508772	0.6859649122807018	True	True
10021	0.43157894736842106	0.28596491228070176	0.28421052631578947	0.3587719298245614	0.28596491228070176	0.28421052631578947	0.07456140350877194	True	True
12876	0.28421052631578947	0.3087719298245614	-0.21228070175438596	0.29649122807017547	0.28421052631578947	-0.21228070175438596	0.5087719298245614	True	True
14380	0.4807017543859649	0.24912280701754386	-0.07368421052631578	0.3649122807017544	0.24912280701754386	-0.07368421052631578	0.4385964912280702	True	True
15496	0.5912280701754385	0.12280701754385964	-0.06666666666666667	0.3570175438596491	0.12280701754385964	-0.06666666666666667	0.4236842105263158	True	True
15697	0.3298245614035088	0.2929824561403509	0.3719298245614035	0.31140350877192985	0.2929824561403509	0.3719298245614035	-0.06052631578947365	True	False
