## Supplementary Archive S1 for "An anatomy-constrained transcriptomic screen identifies a 19-gene panel with an ordered regional similarity pattern in the human somatosensory system": topology_component_tests_v1_0.csv

model_id	component	tail	evaluable	observed	null_n	null_mean	null_sd	null_q95	tail_count	empirical_p_one_sided	observed_beyond_95pct_threshold	quantile_method	holm_p_within_model	status	null_q05
P1_technical	adjacent_mean	upper	True	0.29868421052631583	50000	0.12373300474145191	0.08997871172176984	0.26959064327485377	1009	0.02019959600807984	True	linear	0.04871902561948761	DIAGNOSTIC_ONLY
P1_technical	adjacent_bottleneck	upper	True	0.2099415204678363	50000	-0.030896327136324616	0.11076419593804195	0.14853801169590644	470	0.009419811603767925	True	linear	0.0376792464150717	DIAGNOSTIC_ONLY
P1_technical	endpoint_similarity	lower	True	-0.046491228070175444	50000	-0.014545160379816091	0.12159346206985966		20352	0.40705185896282076	False	linear	0.40705185896282076	DIAGNOSTIC_ONLY	-0.21052631578947367
P1_technical	both_adjacent_positive_donor_count	upper	True	6.0	50000	2.74894	1.3610679360408615	5.0	811	0.01623967520649587	True	linear	0.04871902561948761	DIAGNOSTIC_ONLY
S1_neuron	adjacent_mean	upper	True	0.29868421052631583	50000	0.12484451411395171	0.08261031359109279	0.2590643274853801	749	0.01499970000599988	True	linear	0.044999100017999644	DIAGNOSTIC_ONLY
S1_neuron	adjacent_bottleneck	upper	True	0.2099415204678363	50000	-0.03127316521783145	0.10549941018048936	0.1368421052631579	354	0.007099858002839943	True	linear	0.028399432011359773	DIAGNOSTIC_ONLY
S1_neuron	endpoint_similarity	lower	True	-0.046491228070175444	50000	-0.05042870460007793	0.10259561263174509		26085	0.5217095658086838	False	linear	0.5217095658086838	DIAGNOSTIC_ONLY	-0.21461988304093563
S1_neuron	both_adjacent_positive_donor_count	upper	True	6.0	50000	2.85122	1.3788120009815266	5.0	971	0.019439611207775844	True	linear	0.044999100017999644	DIAGNOSTIC_ONLY
