## Supplementary Archive S1 for "An anatomy-constrained transcriptomic screen identifies a 19-gene panel with an ordered regional similarity pattern in the human somatosensory system": verified_endpoint_inputs_v1_0.csv

source_id	path	bytes	sha256	verified_before_endpoint	verified_after_endpoint
v10_pools	reconstructed_v010/Paquete_reproducible_rutas_transcriptomicas_v0_10/analysis/matched_final_pools_v0_10.csv	240135	18b6ecccd011c7c9f84cce9e7d10daa7a04a2132667642094b338e780ca848ed	True	True
v10_ahba_residuals	reconstructed_v010/Paquete_reproducible_rutas_transcriptomicas_v0_10/analysis/primary_node_residuals_candidates_and_controls_v0_10.csv.gz	169637	ab06c417bddb2ac21d8bdfc216b91c17b36e56e91538e6bc5570195f15995f28	True	True
v11_cell_contrasts	reconstructed_v011/Paquete_reproducible_rutas_transcriptomicas_v0_11/work/route_v0_11/analysis/all_candidate_control_cell_contrasts_v0_11.csv.gz	153556	343a0aca9d8b312bd8b5eafb8c515b36d7146af773c6b54b2fb044f98d4b5102	True	True
v10_triplets	reconstructed_v010/Paquete_reproducible_rutas_transcriptomicas_v0_10/analysis/alternative_triplet_statistics_v0_10.csv	44562	baa97e05313285e4527c29f5f305a4fe92865f1d53c3eec67786395b07e6160c	True	True
v10_groups	reconstructed_v010/Paquete_reproducible_rutas_transcriptomicas_v0_10/analysis/alternative_node_groups_v0_10.csv	4656	92a8b365b1b4a8c3ddabc9953efa3ae0ee99339de098af2f5cfa7dd0c8317c80	True	True
v08_sample_metadata	reconstructed_v008/Paquete_reproducible_rutas_transcriptomicas_v0_8/analysis/ahba_sample_metadata_v0_8.csv	529190	8d122f41156ad848c8ddb3c0f8d93165a73c5ada7985168564df99bdbf09e076	True	True
v04_hpa_exact_residuals	reconstructed_v004/analysis/hpa_node_scores_common_genes.csv	12458198	5fd31bb4a41a79941b28bcde887677ef77f4c9aa8ba26432397365353c032f11	True	True
v08_public_raw_manifest	reconstructed_v008/Paquete_reproducible_rutas_transcriptomicas_v0_8/protocol/public_raw_manifest_v0_8.csv	14424	0106b8d94178a69c8c3c8fed48f68457b25ac2f511ab53a9f235fb3b637ea128	True	True
v08_probe_validation	reconstructed_v008/Paquete_reproducible_rutas_transcriptomicas_v0_8/protocol/ahba_probe_validation_v0_8.json	33049	6e2f77970e0e4b4038fad0f42ff306326c25c88b599ab8be30425176242283b0	True	True
v10_primary_tests	reconstructed_v010/Paquete_reproducible_rutas_transcriptomicas_v0_10/analysis/specificity_primary_tests_v0_10.csv	322	72224ad9c02d412c9a7492f7b2273031487f4b05cebd4e394646f722d22da9c3	True	True
v06_private_selection_metrics	reconstructed_v006/Paquete_reproducible_rutas_transcriptomicas_v0_6/analysis/routewide_gene_metrics_all_v0_6.csv	27733976	ec7b5c65615f587c257c1e867c467cf3229f67075bb1117c5edeb7a56fae6eaa	True	True
v06_private_gene_matrix	reconstructed_v006/Paquete_reproducible_rutas_transcriptomicas_v0_6/frozen_inputs/gene_expression_private_v0_2.npz	5432693	fce86735901c17f955770c6b7099ef9d36bcf977d4bfa913ed1b0569ea625e9a	True	True
v06_private_gene_qc	reconstructed_v006/Paquete_reproducible_rutas_transcriptomicas_v0_6/frozen_inputs/gene_collapse_qc.csv	1332084	16170b2bec19231fb4c2de81892d7ea9240f79850d3cabfaac300a7e0ae92a43	True	True
v10_analysis_script_lineage	reconstructed_v010/Paquete_reproducible_rutas_transcriptomicas_v0_10/scripts/analyze_specificity_v0_10.py	57903	8af70d229da0980da4c8ada5e7fdddf219d30977974111519326a0a998bd6f2f	True	True
protocol_v1_0	work/route_v1_0/protocol/protocol_v1_0.json	12130	d4e27918b78e0fe67c8b308c830b60cdd00d8c22d50696458946f52dc44a1b23	True	True
amendment_v1_0_A01	work/route_v1_0/protocol/amendment_01_selection_replay_v1_0.json	12432	4765ddbc54b38df6eb9865f81784f541ff532ce02ecbdefabe219d215a382aa8	True	True
amendment_v1_0_A02	work/route_v1_0/protocol/amendment_02_blind_feasibility_v1_0.json	3427	36dfd1dcc4428900010f616d4464a8eee08d81eb061754b26e3eeaee1a19ed4d	True	True
amendment_v1_0_A03	work/route_v1_0/protocol/amendment_03_endpoint_seal_v1_0.json	5139	79d966856336f878aadb9c069ad113be7449e01024646838e3442e648e98a06c	True	True
amendment_v1_0_A04	work/route_v1_0/protocol/amendment_04_float32_lineage_fix_v1_0.json	4016	7a99bcf2e6d892e2da0aa9284809650b6716a1432475dde78611da9e21a1f68b	True	True
sealed_null::conditional_pseudoroute_ensemble_balance_P1_technical_v1_0.csv	work/route_v1_0/null_design_final/conditional_pseudoroute_ensemble_balance_P1_technical_v1_0.csv	1209	db68813e7c2f32e44dccb18d0d55c4ea7d381c27ceaf392d3358374f4f2a0000	True	True
sealed_null::conditional_pseudoroute_ensemble_balance_S1_neuron_v1_0.csv	work/route_v1_0/null_design_final/conditional_pseudoroute_ensemble_balance_S1_neuron_v1_0.csv	1709	e782c53f6639708149c813a90a7b247caf23c1e2e7f5f5d3f1c5fcf30728baad	True	True
sealed_null::conditional_pseudoroute_panel_balance_P1_technical_v1_0.csv.gz	work/route_v1_0/null_design_final/conditional_pseudoroute_panel_balance_P1_technical_v1_0.csv.gz	4614678	fbf1377bd31f8a8200d232a1995cad40a1ce0ac2be35bd9a32d1669f6b705556	True	True
sealed_null::conditional_pseudoroute_panel_balance_S1_neuron_v1_0.csv.gz	work/route_v1_0/null_design_final/conditional_pseudoroute_panel_balance_S1_neuron_v1_0.csv.gz	5047956	9bb92028053fe755aebc8458e02d0b492f3d37e8b1015d3590cd8c7dbd6f93b2	True	True
sealed_null::conditional_pseudoroute_panels_P1_technical_v1_0.csv.gz	work/route_v1_0/null_design_final/conditional_pseudoroute_panels_P1_technical_v1_0.csv.gz	1953681	9fbdf06030f5fa120d084252306ae3f54936b88406f401c9dfeb8cbc9c87dac5	True	True
sealed_null::conditional_pseudoroute_panels_S1_neuron_v1_0.csv.gz	work/route_v1_0/null_design_final/conditional_pseudoroute_panels_S1_neuron_v1_0.csv.gz	1702365	c176293eeff4080233f6a5b1f84b8fb5597f4c16bbf66e3a6767c6451a41e9ff	True	True
sealed_null::conditional_pseudoroute_reference_sd_P1_technical_v1_0.csv	work/route_v1_0/null_design_final/conditional_pseudoroute_reference_sd_P1_technical_v1_0.csv	419	a482d01d2251bee69e6e6813b6f6382077c79e505e0c548befa0061ff7a73d69	True	True
sealed_null::conditional_pseudoroute_reference_sd_S1_neuron_v1_0.csv	work/route_v1_0/null_design_final/conditional_pseudoroute_reference_sd_S1_neuron_v1_0.csv	643	3c487e8d79acbabb0e63ec87e6e18cb9eea6e930a37e07ea55a457d8f0aa5d70	True	True
sealed_null::conditional_pseudoroute_route_usage_P1_technical_v1_0.csv	work/route_v1_0/null_design_final/conditional_pseudoroute_route_usage_P1_technical_v1_0.csv	1908	a611eedc814eda4fb0ecf6e660d3c476fa58986e6786cab13207138b7e094199	True	True
sealed_null::conditional_pseudoroute_route_usage_S1_neuron_v1_0.csv	work/route_v1_0/null_design_final/conditional_pseudoroute_route_usage_S1_neuron_v1_0.csv	883	13f7eef845c654e2ef80dbd6f261f48cedc315f82843ad771ad958899513a2fa	True	True
sealed_null::eligible_pseudoroute_stratum_membership_v1_0.csv.gz	work/route_v1_0/null_design_final/eligible_pseudoroute_stratum_membership_v1_0.csv.gz	37188	e04b182a7ac69b2ed4e87ada972c63f87618351ac3eeef69cb020271e7a6ad88	True	True
sealed_null::environment_versions_null_design_v1_0.txt	work/route_v1_0/null_design_final/environment_versions_null_design_v1_0.txt	132	d3f97477255e3d3e0da9d20d78827494db057a1278e795fc4930210c8866302b	True	True
sealed_null::null_design_summary_v1_0.json	work/route_v1_0/null_design_final/null_design_summary_v1_0.json	15575	db91ea2951873faa129207a518a5c87ee3653d1d0f100d59c183db2c0542f403	True	True
sealed_null::pseudoroute_audit_v1_0.csv	work/route_v1_0/null_design_final/pseudoroute_audit_v1_0.csv	932417	c06dcd0ce2b4999cb1de4b531849c4fe1657a6fcb92cb2aca11f531b5f9f0621	True	True
sealed_null::verified_null_design_inputs_v1_0.csv	work/route_v1_0/null_design_final/verified_null_design_inputs_v1_0.csv	1917	7f5c0204adf4ba4f8ee10d2fa12f455434971ce013fba6403959df060c0e7d1e	True	True
sealed_null::null_design_hashes_v1_0.txt	work/route_v1_0/null_design_final/null_design_hashes_v1_0.txt	1761	f6c97a4d9d6bdc88ad480a66406d74899f145527c295bf1cad27af83c6a773b1	True	True
failed_blind_design::hash_manifest	work/route_v1_0/null_design/null_design_hashes_v1_0.txt	1761	69001487c4439dc0efaccfb3c9317b9b69a739a0c6908bbc37a481764f1c8cb2	True	True
failed_blind_design::summary	work/route_v1_0/null_design/null_design_summary_v1_0.json	14514	568353de8d517836654af51efd6c61632d532bffc4dda74b153c332418a8653f	True	True
sealed_null::generator_script	work/route_v1_0/scripts/generate_conditional_pseudoroute_null_v1_0.py	40796	7551e64d70c8e62eadc1219a765a5d559e68a44b59496470f9d378c0277b6db1	True	True
failed_attempt_01::incident	work/route_v1_0/failed_runs/endpoint_attempt_01_prepublication/failed_attempt_01_incident.json	1748	10ba72707a127e05ff4573ca2afe7d6185e12f336752cb2d9d9ea77e6a33ad57	True	True
failed_attempt_01::partial_hashes	work/route_v1_0/failed_runs/endpoint_attempt_01_prepublication/failed_attempt_01_partial_hashes.txt	829	35d67001950057a2227ef2ec9bc9d57d030dfe200820f861f5f20c24cb96d17f	True	True
v08_probe::ADAM23::1049352	reconstructed_v008/Paquete_reproducible_rutas_transcriptomicas_v0_8/public_raw/ahba/expression/ADAM23__1049352.json.gz	102083	68b270117eb50062b8d222954ab46049e18d704240d8851a2cc4bb58f7d58a1f	True	True
v08_probe::ADAM23::1049353	reconstructed_v008/Paquete_reproducible_rutas_transcriptomicas_v0_8/public_raw/ahba/expression/ADAM23__1049353.json.gz	102056	7bb80c5df0e114384f67373fd7d6d26dc4fc9c6bbaa3c1d742b9f5aa7122ff81	True	True
v08_probe::ATP2C1::1029811	reconstructed_v008/Paquete_reproducible_rutas_transcriptomicas_v0_8/public_raw/ahba/expression/ATP2C1__1029811.json.gz	101838	7137b3865b8ddd4a91bf2ba3691fe9b6d4c8cf14f6ca6a7d641a030801b0d6bb	True	True
v08_probe::ATP2C1::1029812	reconstructed_v008/Paquete_reproducible_rutas_transcriptomicas_v0_8/public_raw/ahba/expression/ATP2C1__1029812.json.gz	102015	f607a796cfd81df4404fccc3f5c8f11224aa57372f4756d194d84502d80062f9	True	True
v08_probe::ATP2C1::1029813	reconstructed_v008/Paquete_reproducible_rutas_transcriptomicas_v0_8/public_raw/ahba/expression/ATP2C1__1029813.json.gz	101954	c44a4f262843e3d010e2cf60f2f86f3cf43288bcff0714473d5d9e9bb1305439	True	True
v08_probe::ATP2C1::1030049	reconstructed_v008/Paquete_reproducible_rutas_transcriptomicas_v0_8/public_raw/ahba/expression/ATP2C1__1030049.json.gz	101802	417bf64ed7696f962d5817e29313d7510fc6850c4eeb901fca79cef0793daed0	True	True
v08_probe::ATXN3::1054151	reconstructed_v008/Paquete_reproducible_rutas_transcriptomicas_v0_8/public_raw/ahba/expression/ATXN3__1054151.json.gz	102128	de85892fbc701b632beddf1ac80bbab9536c3b656d75ebdd4da15bbf4d9f6485	True	True
v08_probe::ATXN3::1054152	reconstructed_v008/Paquete_reproducible_rutas_transcriptomicas_v0_8/public_raw/ahba/expression/ATXN3__1054152.json.gz	101430	668ed3a5c98f88a2021bef5d41db14b35b4f060e295f6bbdaef995fca3844d16	True	True
v08_probe::BBS7::1023964	reconstructed_v008/Paquete_reproducible_rutas_transcriptomicas_v0_8/public_raw/ahba/expression/BBS7__1023964.json.gz	101736	2ca0e4b6d93cfe85632ddb2f5df1c645a5056c97abff6506305c041da93af63a	True	True
v08_probe::BBS7::1023965	reconstructed_v008/Paquete_reproducible_rutas_transcriptomicas_v0_8/public_raw/ahba/expression/BBS7__1023965.json.gz	101925	0d25c414dab6178d5300f01f5248cbbe5b03c0628a8625f9cf87b7cd292266c6	True	True
v08_probe::BBS7::1023966	reconstructed_v008/Paquete_reproducible_rutas_transcriptomicas_v0_8/public_raw/ahba/expression/BBS7__1023966.json.gz	101913	ae3df2e20a6dbfa51bf4f09635e321489e1185040f66b245643965cb4db8c1a8	True	True
v08_probe::C7orf25::1013927	reconstructed_v008/Paquete_reproducible_rutas_transcriptomicas_v0_8/public_raw/ahba/expression/C7orf25__1013927.json.gz	101978	9d167097348e5d4916ce4d1d5c4cd6fc6029ccfaddfb20cd1ec5a3762d67c3f9	True	True
v08_probe::C7orf25::1018805	reconstructed_v008/Paquete_reproducible_rutas_transcriptomicas_v0_8/public_raw/ahba/expression/C7orf25__1018805.json.gz	101992	0683aa1343342cdfefb9172235b100ac2166722a026761f4376e4dd855184025	True	True
v08_probe::CCT6A::1028402	reconstructed_v008/Paquete_reproducible_rutas_transcriptomicas_v0_8/public_raw/ahba/expression/CCT6A__1028402.json.gz	101584	48959db58534ed04b97878e4f4824f06a300d430f03461171a4fd5bf5f5c6737	True	True
v08_probe::CCT6A::1028403	reconstructed_v008/Paquete_reproducible_rutas_transcriptomicas_v0_8/public_raw/ahba/expression/CCT6A__1028403.json.gz	101233	2e8705d811085763b16c11ab51544aabe226a915a2b76689c4e79d7ad2610a04	True	True
v08_probe::HMGCS1::1055607	reconstructed_v008/Paquete_reproducible_rutas_transcriptomicas_v0_8/public_raw/ahba/expression/HMGCS1__1055607.json.gz	102112	92c54126f22cb2b06f8f79e33b2ea70737f9a805359dd31ed11fef41cff3bcbf	True	True
v08_probe::HMGCS1::1055608	reconstructed_v008/Paquete_reproducible_rutas_transcriptomicas_v0_8/public_raw/ahba/expression/HMGCS1__1055608.json.gz	102230	4e1b2c67e2f7d1ec5ec7092da498026b04bf8ae060fbf8e78dee0e979e46dc94	True	True
v08_probe::IFT57::1042318	reconstructed_v008/Paquete_reproducible_rutas_transcriptomicas_v0_8/public_raw/ahba/expression/IFT57__1042318.json.gz	102073	781ad16143b92e624c8f87469af4c8193d9f3ddfaf37807565dda6563bf7420d	True	True
v08_probe::IFT57::1042319	reconstructed_v008/Paquete_reproducible_rutas_transcriptomicas_v0_8/public_raw/ahba/expression/IFT57__1042319.json.gz	101876	16487e230d6cfcbb26e2279cf7bb2bc12dc5b03894f4eea003fdf3ab2ed5498e	True	True
v08_probe::MAP1B::1054297	reconstructed_v008/Paquete_reproducible_rutas_transcriptomicas_v0_8/public_raw/ahba/expression/MAP1B__1054297.json.gz	101870	a8b113e9a2b03303e88726a3ce1bdf70ed2e30500aa292717483426985b25464	True	True
v08_probe::MAP1B::1054298	reconstructed_v008/Paquete_reproducible_rutas_transcriptomicas_v0_8/public_raw/ahba/expression/MAP1B__1054298.json.gz	101655	6b2c5ba2242a847a359b1b571f4f53e5d2f6da1cfe92ab5eaa829d7539b59197	True	True
v08_probe::MEF2A::1014881	reconstructed_v008/Paquete_reproducible_rutas_transcriptomicas_v0_8/public_raw/ahba/expression/MEF2A__1014881.json.gz	101965	9e55b9e69b294b22fb012fd4f3a43d2ff96329c08ad1fdc036616280e9d72860	True	True
v08_probe::MEF2A::1020442	reconstructed_v008/Paquete_reproducible_rutas_transcriptomicas_v0_8/public_raw/ahba/expression/MEF2A__1020442.json.gz	102025	f42352ed7c008affeb843e46cf61d38417868daa76f3e8e341f0a543411c2e8b	True	True
v08_probe::NANS::1042985	reconstructed_v008/Paquete_reproducible_rutas_transcriptomicas_v0_8/public_raw/ahba/expression/NANS__1042985.json.gz	102202	d4e2acb4206786ef7970b69cd1f40ff97dc3a363567c30f467b57272817ba27d	True	True
v08_probe::NANS::1042986	reconstructed_v008/Paquete_reproducible_rutas_transcriptomicas_v0_8/public_raw/ahba/expression/NANS__1042986.json.gz	102147	26f8c28ae5eca6237cc7f5ff8fafe1d877bd561d23dc6912f11e47380bef0a75	True	True
v08_probe::NEFM::1020062	reconstructed_v008/Paquete_reproducible_rutas_transcriptomicas_v0_8/public_raw/ahba/expression/NEFM__1020062.json.gz	102182	21205c2d08d496be32a936ae94103a0a17933033d0278a4c891b8b305c897490	True	True
v08_probe::NEFM::1053768	reconstructed_v008/Paquete_reproducible_rutas_transcriptomicas_v0_8/public_raw/ahba/expression/NEFM__1053768.json.gz	99792	c30fc3ee46a94ac36c99fa9af48b7959bee1e13c1fc601d1ac4b9149acfbef1e	True	True
v08_probe::NEFM::1053769	reconstructed_v008/Paquete_reproducible_rutas_transcriptomicas_v0_8/public_raw/ahba/expression/NEFM__1053769.json.gz	102551	58a3f7bd888f165e54447e195d08d3fce66db5a0d4222634669c996f7c04656d	True	True
v08_probe::NEFM::1053770	reconstructed_v008/Paquete_reproducible_rutas_transcriptomicas_v0_8/public_raw/ahba/expression/NEFM__1053770.json.gz	102631	9947d6eee86f94fe94b8ddd76483912eb6a0186801f6c1195925828e84f2f7cd	True	True
v08_probe::PDHX::1013316	reconstructed_v008/Paquete_reproducible_rutas_transcriptomicas_v0_8/public_raw/ahba/expression/PDHX__1013316.json.gz	101764	0d12e79629422a218fe9abad99886c8d19d48de0298d5373281ae725c2f6a2d2	True	True
v08_probe::PDHX::1018877	reconstructed_v008/Paquete_reproducible_rutas_transcriptomicas_v0_8/public_raw/ahba/expression/PDHX__1018877.json.gz	101609	6d24c5cc5d3c3022b8a77d9b645bbe16233594109f54dbbb026d9f8fee6496b6	True	True
v08_probe::RAB3GAP2::1045354	reconstructed_v008/Paquete_reproducible_rutas_transcriptomicas_v0_8/public_raw/ahba/expression/RAB3GAP2__1045354.json.gz	101471	ebce32be7403d954b8e3ebe3c38237fc9c445a790b6e99e69862685b473d1cbc	True	True
v08_probe::RAB3GAP2::1045355	reconstructed_v008/Paquete_reproducible_rutas_transcriptomicas_v0_8/public_raw/ahba/expression/RAB3GAP2__1045355.json.gz	101863	19a3ad3b686df3f8f979eaba159d81c49c8202fb43b75c80e326488231c69712	True	True
v08_probe::RAI2::1047017	reconstructed_v008/Paquete_reproducible_rutas_transcriptomicas_v0_8/public_raw/ahba/expression/RAI2__1047017.json.gz	101781	1b9ec927060c6cf2caeb3347dc9e4c552bfbd9fada9fc083d5928ca569e1c690	True	True
v08_probe::RAI2::1047018	reconstructed_v008/Paquete_reproducible_rutas_transcriptomicas_v0_8/public_raw/ahba/expression/RAI2__1047018.json.gz	101957	b758b5449198fe0ef8da21093f9db11568004d249d62da3d2a400f776aacc887	True	True
v08_probe::RAP1GDS1::1011050	reconstructed_v008/Paquete_reproducible_rutas_transcriptomicas_v0_8/public_raw/ahba/expression/RAP1GDS1__1011050.json.gz	101951	3858e02a232f64c8b394860dd6791bba5c3aa63e2a9746b0f9dc0a68a862b174	True	True
v08_probe::RAP1GDS1::1019849	reconstructed_v008/Paquete_reproducible_rutas_transcriptomicas_v0_8/public_raw/ahba/expression/RAP1GDS1__1019849.json.gz	101964	e4021cf5d8033b875e3eeee041937048abdb56ad69c1abc7eab7a888433d2c01	True	True
v08_probe::SH3BGRL2::1038066	reconstructed_v008/Paquete_reproducible_rutas_transcriptomicas_v0_8/public_raw/ahba/expression/SH3BGRL2__1038066.json.gz	102094	fdde1eb1a74aa4781ffd1155b16efa5f9a24d6c078ba22978ca4045a4ac22d7c	True	True
v08_probe::SH3BGRL2::1038067	reconstructed_v008/Paquete_reproducible_rutas_transcriptomicas_v0_8/public_raw/ahba/expression/SH3BGRL2__1038067.json.gz	102085	21c10a6dd2aed035812efe2114cb43f885eaee875ea161b634df13b88f83869d	True	True
v08_probe::SH3BGRL2::1038068	reconstructed_v008/Paquete_reproducible_rutas_transcriptomicas_v0_8/public_raw/ahba/expression/SH3BGRL2__1038068.json.gz	102120	b6fe5e2fb67f206eaf3ac10c9c64134ea2db6825e901273f12a6bd1b2123470c	True	True
v08_probe::SLC16A6::1048964	reconstructed_v008/Paquete_reproducible_rutas_transcriptomicas_v0_8/public_raw/ahba/expression/SLC16A6__1048964.json.gz	102348	be13a7ba1f69e16a39f8857237d6aac207f4fc0854a56c668a9abd7d88572109	True	True
v08_probe::TSHZ2::1016346	reconstructed_v008/Paquete_reproducible_rutas_transcriptomicas_v0_8/public_raw/ahba/expression/TSHZ2__1016346.json.gz	102450	6b8fb1eed04257bcc3639d6728c7f58ca26599fec447f2a7e5fac91bdcde92ad	True	True
v08_probe::TSHZ2::1035436	reconstructed_v008/Paquete_reproducible_rutas_transcriptomicas_v0_8/public_raw/ahba/expression/TSHZ2__1035436.json.gz	102284	5cd29b9f585135baf00db0aac6ac81fe4ad14ce303ddce4f6d19e39bcf1f8e71	True	True
v08_probe::TSHZ2::1035437	reconstructed_v008/Paquete_reproducible_rutas_transcriptomicas_v0_8/public_raw/ahba/expression/TSHZ2__1035437.json.gz	102257	4b1909b76c579027ac4994f1d297dc60fe8edf4f72e05e72f0145ebe3e0b0ad0	True	True
