## Supplementary Archive S1 for "An anatomy-constrained transcriptomic screen identifies a 19-gene panel with an ordered regional similarity pattern in the human somatosensory system": conditional_pseudoroute_ensemble_balance_P1_technical_v1_0.csv

feature	candidate_mean	weighted_control_mean	weighted_smd	meets_ideal_abs_smd_le_0_10	variance_ratio	weighted_ks	mean_balance_pass	variance_pass	ks_pass
private_mean_log2	6.930550388667894	6.915547700294073	-0.01026441244301914	True	0.5975550326468144	0.12241473684210527	True	True	True
private_sd_log2	0.35723970120515636	0.35381445197836076	-0.014151644119110999	True	0.5903136693490251	0.1449073684210529	True	True	True
private_mean_detection	0.8925838162547118	0.9127864042742397	0.11199776377222932	False	0.6351112750696652	0.10348421052631557	True	True	True
hpa_mean_log2_ntpm1	5.124298745500449	5.012992201997583	-0.06938117246660977	True	0.674936901652894	0.12937789473684252	True	True	True
hpa_sd_log2_ntpm1	0.3352147903543467	0.34868217587998784	0.05871750345399888	True	0.8100624485157143	0.1315273684210526	True	True	True
hpa_fraction_ntpm_gt1	1.0	1.0	0.0	True	1.0	2.220446049250313e-16	True	True	True
ahba_allbrain_median_expression	7.409911833311382	7.533191207411164	0.059383513351737936	True	0.6882120224244631	0.11203052631578947	True	True	True
ahba_allbrain_mad_expression	0.5559983912267183	0.5445654748072749	-0.05287588775984623	True	0.7319700493478681	0.19067263157894732	True	True	True
