## Supplementary Archive S1 for "An anatomy-constrained transcriptomic screen identifies a 19-gene panel with an ordered regional similarity pattern in the human somatosensory system": conditional_pseudoroute_ensemble_balance_S1_neuron_v1_0.csv

feature	candidate_mean	weighted_control_mean	weighted_smd	meets_ideal_abs_smd_le_0_10	variance_ratio	weighted_ks	mean_balance_pass	variance_pass	ks_pass
private_mean_log2	6.930550388667894	6.888159789603012	-0.02900244154026812	True	0.5299765160913904	0.1395642105263157	True	True	True
private_sd_log2	0.35723970120515636	0.3529200487363948	-0.017846930371645156	True	0.6886577740547309	0.11265578947368371	True	True	True
private_mean_detection	0.8925838162547118	0.9154642157155994	0.12684283673743968	False	0.6227426293904897	0.11307157894736825	True	True	True
hpa_mean_log2_ntpm1	5.124298745500449	5.019972788766575	-0.06502993417193487	True	0.5948334908085309	0.15702736842105255	True	True	True
hpa_sd_log2_ntpm1	0.3352147903543467	0.3505743805186834	0.0669674738878845	True	0.910656812946174	0.12682105263157892	True	True	True
hpa_fraction_ntpm_gt1	1.0	1.0	0.0	True	1.0	4.440892098500626e-16	True	True	True
ahba_allbrain_median_expression	7.409911833311382	7.579451064387622	0.0816668259859138	True	0.5622868933082557	0.16283368421052635	True	True	True
ahba_allbrain_mad_expression	0.5559983912267183	0.5379187482108568	-0.08361621302671245	True	0.720041778690073	0.17473578947368418	True	True	True
neuronal_minus_non_neuronal_median__Medulla_oblongata	0.7845220312468841	0.7721884165819628	-0.00986889260827172	True	1.9341165231962214	0.19785368421052635	True	True	True
neuronal_minus_non_neuronal_median__Thalamus	0.5938230612730727	0.7364924051008715	0.11901336744272682	False	1.8895863784888927	0.12961999999999996	True	True	True
neuronal_minus_non_neuronal_median__Cerebral_cortex	0.8360236555511937	0.7670800565176044	-0.05305083380684448	True	1.2285908874181908	0.12364315789473679	True	True	True
