## Supplementary Archive S1 for "An anatomy-constrained transcriptomic screen identifies a 19-gene panel with an ordered regional similarity pattern in the human somatosensory system": conditional_pseudoroute_reference_sd_P1_technical_v1_0.csv

feature	fixed_reference_sd_used	raw_reference_sd_was_zero
private_mean_log2	1.4616217398809217	False
private_sd_log2	0.24203896013538068	False
private_mean_detection	0.180383851775952	False
hpa_mean_log2_ntpm1	1.604275908661442	False
hpa_sd_log2_ntpm1	0.22935895999379316	False
hpa_fraction_ntpm_gt1	1.0	True
ahba_allbrain_median_expression	2.075986534673002	False
ahba_allbrain_mad_expression	0.2162217393184944	False
