## Supplementary Archive S1 for "An anatomy-constrained transcriptomic screen identifies a 19-gene panel with an ordered regional similarity pattern in the human somatosensory system": conditional_pseudoroute_route_usage_P1_technical_v1_0.csv

pseudo_route	draw_count	share
Q08725	4113	0.08226
Q08836	4043	0.08086
Q00467	2374	0.04748
Q00031	2179	0.04358
Q00436	1773	0.03546
Q01551	1692	0.03384
Q00211	1653	0.03306
Q01541	1642	0.03284
Q00001	1608	0.03216
Q02880	1566	0.03132
Q01732	1530	0.0306
Q00021	1444	0.02888
Q02872	1389	0.02778
Q00228	1376	0.02752
Q00012	1318	0.02636
Q01740	1210	0.0242
Q00002	1187	0.02374
Q00214	1105	0.0221
Q00216	948	0.01896
Q00239	884	0.01768
Q08839	843	0.01686
Q03194	789	0.01578
Q01543	739	0.01478
Q00234	671	0.01342
Q00004	634	0.01268
Q02875	539	0.01078
Q08837	524	0.01048
Q00265	511	0.01022
Q08635	488	0.00976
Q06342	443	0.00886
Q02955	426	0.00852
Q01735	424	0.00848
Q03332	398	0.00796
Q06466	354	0.00708
Q06450	348	0.00696
Q01564	316	0.00632
Q01546	315	0.0063
Q03090	265	0.0053
Q06347	258	0.00516
Q00404	250	0.005
Q08850	248	0.00496
Q08620	242	0.00484
Q08849	235	0.0047
Q08855	232	0.00464
Q00007	230	0.0046
Q08840	209	0.00418
Q06354	193	0.00386
Q02937	185	0.0037
Q06350	184	0.00368
Q06338	180	0.0036
Q06464	179	0.00358
Q06465	178	0.00356
Q06463	160	0.0032
Q08642	157	0.00314
Q00296	156	0.00312
Q08847	145	0.0029
Q06442	143	0.00286
Q06352	135	0.0027
Q01561	128	0.00256
Q06337	128	0.00256
Q01626	128	0.00256
Q08848	125	0.0025
Q06473	125	0.0025
Q08830	121	0.00242
Q06460	112	0.00224
Q08630	99	0.00198
Q01544	94	0.00188
Q02874	85	0.0017
Q06474	77	0.00154
Q00026	72	0.00144
Q06390	70	0.0014
Q06343	63	0.00126
Q00215	60	0.0012
Q06472	55	0.0011
Q04286	52	0.00104
Q08632	52	0.00104
Q00006	49	0.00098
Q08827	44	0.00088
Q06475	44	0.00088
Q06443	39	0.00078
Q04251	37	0.00074
Q00005	29	0.00058
Q08643	25	0.0005
Q00266	21	0.00042
Q08612	19	0.00038
Q08825	15	0.0003
Q06462	11	0.00022
Q06386	11	0.00022
Q01545	6	0.00012
Q08605	6	0.00012
Q06461	6	0.00012
Q08613	5	0.0001
Q06335	5	0.0001
Q08853	4	8e-05
Q06378	3	6e-05
Q08844	3	6e-05
Q08846	3	6e-05
Q06331	2	4e-05
Q06373	2	4e-05
Q06435	2	4e-05
Q06316	1	2e-05
Q04281	1	2e-05
Q00233	1	2e-05
