## Supplementary Archive S1 for "An anatomy-constrained transcriptomic screen identifies a 19-gene panel with an ordered regional similarity pattern in the human somatosensory system": conditional_pseudoroute_route_usage_S1_neuron_v1_0.csv

pseudo_route	draw_count	share
Q00031	5216	0.10432
Q01551	4523	0.09046
Q00228	3851	0.07702
Q00436	3588	0.07176
Q02880	3132	0.06264
Q00211	2821	0.05642
Q01541	2755	0.0551
Q00021	2315	0.0463
Q00012	2237	0.04474
Q01732	2078	0.04156
Q00002	1828	0.03656
Q02872	1747	0.03494
Q02955	1630	0.0326
Q00239	1591	0.03182
Q00234	1404	0.02808
Q00216	1273	0.02546
Q00001	1021	0.02042
Q01740	1005	0.0201
Q01543	954	0.01908
Q00214	856	0.01712
Q02875	800	0.016
Q00265	716	0.01432
Q03332	520	0.0104
Q01735	402	0.00804
Q00404	247	0.00494
Q01546	227	0.00454
Q01561	225	0.0045
Q01544	205	0.0041
Q00004	162	0.00324
Q00215	138	0.00276
Q00467	133	0.00266
Q01564	118	0.00236
Q02874	72	0.00144
Q00296	43	0.00086
Q03090	40	0.0008
Q02937	31	0.00062
Q01626	26	0.00052
Q00026	23	0.00046
Q00007	17	0.00034
Q01545	9	0.00018
Q00266	6	0.00012
Q00006	5	0.0001
Q00005	5	0.0001
Q03059	2	4e-05
Q00233	2	4e-05
Q01595	1	2e-05
