## Supplementary Archive S1 for "An anatomy-constrained transcriptomic screen identifies a 19-gene panel with an ordered regional similarity pattern in the human somatosensory system": observed_topology_donor_v1_1.csv

donor_id	rho_CuGr_DTLv	rho_DTLv_Postcentral	rho_CuGr_Postcentral	adjacency_contrast
9861	0.02456140350877193	0.18245614035087721	-0.58245614035087723	0.68596491228070178
10021	0.43157894736842106	0.28596491228070176	0.28421052631578947	0.07456140350877194
12876	0.28421052631578947	0.30877192982456142	-0.21228070175438596	0.50877192982456143
14380	0.48070175438596491	0.24912280701754386	-0.073684210526315783	0.43859649122807021
15496	0.59122807017543855	0.12280701754385964	-0.066666666666666666	0.42368421052631577
15697	0.3298245614035088	0.2929824561403509	0.3719298245614035	-0.06052631578947365
