## Supplementary Archive S1 for "An anatomy-constrained transcriptomic screen identifies a 19-gene panel with an ordered regional similarity pattern in the human somatosensory system": spatial_invariant_audit_v1_1.csv

model_id	block_id	donor_id	sample_count	design_rank	moran_mode_count	edge_count	connected	design_columns	factor_levels_reference_first	max_basis_orthogonality_error	max_design_orthogonality_error	max_all_plus_reconstruction_error	minimum_residual_gene_variance_ddof1	maximum_residual_gene_variance_ddof1	minimum_positive_edge_distance	maximum_positive_edge_distance	minimum_eigenvalue	maximum_eigenvalue	minimum_adjacent_sorted_eigenvalue_gap	scope	weight_kind	knn_k	coordinate_mode	model_draws	model_root_seed	primary_component	audit_draws	max_residual_mean_abs	max_fitted_nuisance_difference	max_residual_sd_difference_ddof1	max_residual_gene_covariance_difference_ddof1	max_residual_gene_correlation_difference	max_residual_moran_i_difference	targeted_projection_max_difference
P1A_BLOCKWISE_KNN5_TREND_PRESERVED	myelencephalon	9861	39	4	35	127	True	intercept;x;y;z		1.3059891544293114e-14	1.0150478381328885e-15	2.631228568361621e-14	0.41063889840971035	2.6265753553606639	1	11.224972160321824	-1.1319544701595552	1.373454411374752	0.0063006699974276215	block	knn	5	native	50000	20260912	True	100	2.2204460492503131e-16	3.1086244689504383e-15	4.6629367034256575e-15	1.5099033134902129e-14	5.8564264548977008e-15	1.8318679906315083e-15
P1A_BLOCKWISE_KNN5_TREND_PRESERVED	dorsal thalamus	9861	22	4	18	66	True	intercept;x;y;z		3.0885793060086473e-15	5.0241329030204125e-16	1.1324274851176597e-14	0.17301608887717113	1.0478760799738964	2.2360679774997898	9.4868329805051381	-0.50974936403542415	0.49607418197104503	0.0094479376037429619	block	knn	5	native	50000	20260912	True	100	1.8167285857502563e-16	1.021405182655144e-14	9.9920072216264089e-16	1.5543122344752192e-15	1.915134717478395e-15	2.0539125955565396e-15
P1A_BLOCKWISE_KNN5_TREND_PRESERVED	parietal lobe	9861	39	4	35	121	True	intercept;x;y;z		7.7865689392346169e-14	1.3808398868775384e-15	7.971401316808624e-14	0.078191414113764623	0.34361552018057234	1	32.526911934581186	-1.1853450379130874	1.293340845260331	1.3105695894521929e-05	block	knn	5	native	50000	20260912	True	100	1.46606373764604e-16	7.2164496600635175e-16	6.8833827526759706e-15	8.0491169285323849e-15	2.5951463200613034e-14	2.9410068130841793e-14
P1A_BLOCKWISE_KNN5_TREND_PRESERVED	myelencephalon	10021	46	4	42	143	True	intercept;x;y;z		1.3944223037790787e-13	1.2242826802130847e-15	1.2567724638756772e-13	0.095903100026092397	1.288638743098077	1	6.5574385243020004	-1.2534799686553302	1.8364938966381696	0.0045188176290849036	block	knn	5	native	50000	20260912	True	100	1.6411992537937096e-16	4.3298697960381105e-15	2.0872192862952943e-14	4.75175454539567e-14	4.6906922790412864e-14	1.3926360065141807e-14
P1A_BLOCKWISE_KNN5_TREND_PRESERVED	dorsal thalamus	10021	19	4	15	60	True	intercept;x;y;z		2.2968015143941752e-15	8.639427900021094e-16	4.4408920985006262e-15	0.17128210769235463	1.087210937955903	1	20.85665361461421	-1.0217444940732021	0.90304218797736668	0.016760338933656138	block	knn	5	native	50000	20260912	True	100	1.6945509323226074e-16	3.219646771412954e-15	9.9920072216264089e-16	1.7763568394002505e-15	2.1649348980190553e-15	1.2212453270876722e-15
P1A_BLOCKWISE_KNN5_TREND_PRESERVED	parietal lobe	10021	26	4	22	79	True	intercept;x;y;z		2.6445019885437401e-14	1.2053075551521353e-15	1.3877787807814457e-14	0.034190842550966515	0.41735860167414146	3.1622776601683791	40.459856648287818	-0.32022877623090951	0.29318649088438598	0.0012185905909936068	block	knn	5	native	50000	20260912	True	100	1.1529239101876627e-16	7.7715611723760958e-16	1.8873791418627661e-15	1.7763568394002505e-15	6.6613381477509392e-15	1.9984014443252818e-15
P1A_BLOCKWISE_KNN5_TREND_PRESERVED	myelencephalon	12876	16	4	12	57	True	intercept;x;y;z		7.9031368815637994e-16	5.5511151231257827e-16	3.9968028886505635e-15	0.10054794062931424	1.5944398522805117	1	15.684387141358124	-1.0299164134550916	0.74189726675850642	0.015406537284129995	block	knn	5	native	50000	20260912	True	100	2.3418766925686896e-16	2.2204460492503131e-15	1.5543122344752192e-15	3.9968028886505635e-15	1.27675647831893e-15	1.7416623698807143e-15
P1A_BLOCKWISE_KNN5_TREND_PRESERVED	dorsal thalamus	12876	21	4	17	59	True	intercept;x;y;z		8.7250078206456832e-15	7.4989486850290683e-16	1.4099832412739488e-14	0.10009948264320234	0.97823714309230669	1	15.842979517754861	-1.034339039157625	0.84145791082485855	0.013815966118616907	block	knn	5	native	50000	20260912	True	100	1.837154766939247e-16	2.6090241078691179e-15	3.4416913763379853e-15	5.440092820663267e-15	5.6621374255882984e-15	2.3939183968479938e-15
P1A_BLOCKWISE_KNN5_TREND_PRESERVED	parietal lobe	12876	37	4	33	116	True	intercept;x;y;z		3.2484549206843153e-14	1.3877787807814457e-15	2.9032332093947844e-14	0.039156512891223003	0.40457240086657476	1	33.25657829663178	-1.0028540644764432	0.82194232453270022	0.0029370004010291773	block	knn	5	native	50000	20260912	True	100	1.4402893292434464e-16	1.3322676295501878e-15	4.0523140398818214e-15	3.8302694349567901e-15	1.5210055437364645e-14	4.496403249731884e-15
P1A_BLOCKWISE_KNN5_TREND_PRESERVED	myelencephalon	14380	44	4	40	142	True	intercept;x;y;z		2.2593834854690558e-14	1.9264677376384529e-15	3.2973623831367149e-14	0.22616737754140423	1.7802984994478648	1	10.63014581273465	-1.0544748052509763	1.4879734040488961	0.0030791757969277356	block	knn	5	native	50000	20260912	True	100	1.9050417808908935e-16	2.2204460492503131e-15	4.6629367034256575e-15	1.2434497875801753e-14	7.4801276284119922e-15	2.6506574712925612e-15
P1A_BLOCKWISE_KNN5_TREND_PRESERVED	dorsal thalamus	14380	23	4	19	72	True	intercept;x;y;z		1.2091838597989057e-14	1.0345996863150425e-15	1.4210854715202004e-14	0.089714493399692299	0.70697255478673882	1	15.811388300841898	-1.0069021914943515	1.0901839035117595	0.0011435005802542531	block	knn	5	native	50000	20260912	True	100	1.4360493470694959e-16	4.4408920985006262e-15	2.886579864025407e-15	3.9412917374193057e-15	3.9690473130349346e-15	3.0253577421035516e-15
P1A_BLOCKWISE_KNN5_TREND_PRESERVED	parietal lobe	14380	42	4	38	131	True	intercept;x;y;z		6.0466316870590796e-14	1.3912482277333993e-15	6.3948846218409017e-14	0.050293139404069327	0.44098253601228832	1	36.345563690772494	-1.0076425107133093	1.1672714078976594	0.0017633672897695574	block	knn	5	native	50000	20260912	True	100	1.7545488871308277e-16	9.9920072216264089e-16	6.7723604502134549e-15	7.2719608112947753e-15	2.0594637106796654e-14	1.5543122344752192e-14
P1A_BLOCKWISE_KNN5_TREND_PRESERVED	myelencephalon	15496	35	4	31	111	True	intercept;x;y;z		1.4265591818346138e-14	1.3543282285996376e-15	1.0436096431476471e-14	0.19112164873219642	1.6067225461754415	1	9.8994949366116654	-1.2858661407123322	2.1267170315052013	0.0078452439398740692	block	knn	5	native	50000	20260912	True	100	1.8397981550931167e-16	3.8857805861880479e-15	2.3314683517128287e-15	2.9420910152566648e-15	3.8857805861880479e-15	2.3592239273284576e-15
P1A_BLOCKWISE_KNN5_TREND_PRESERVED	dorsal thalamus	15496	16	4	12	45	True	intercept;x;y;z		8.6053900501529656e-15	5.8286708792820718e-16	9.4368957093138306e-15	0.068782812181763062	0.60858998346992432	1	20.248456731316587	-0.99944263932390642	0.43887898481069371	0.0033870165379695782	block	knn	5	native	50000	20260912	True	100	1.9428902930940239e-16	3.1086244689504383e-15	2.1094237467877974e-15	3.8337388819087437e-15	6.8139938136368983e-15	2.4980018054066022e-15
P1A_BLOCKWISE_KNN5_TREND_PRESERVED	parietal lobe	15496	32	4	28	92	True	intercept;x;y;z		5.0781966832339268e-15	8.7465934864452645e-16	2.9420910152566648e-15	0.061885183375497456	0.32230892064129446	8.4852813742385695	30.870698080866262	-0.16854122211485187	0.25663170315612893	0.0033618306615304239	block	knn	5	native	50000	20260912	True	100	1.3530843112619095e-16	8.0491169285323849e-16	7.7715611723760958e-16	7.2164496600635175e-16	2.3314683517128287e-15	1.7208456881689926e-15
P1A_BLOCKWISE_KNN5_TREND_PRESERVED	myelencephalon	15697	23	4	19	79	True	intercept;x;y;z		6.3908457452163468e-15	1.3297868699966093e-15	9.4368957093138306e-15	0.12771365801830353	1.0645634026270032	2	14.352700094407323	-0.68693936684715151	0.9003408498508868	0.0049931473613289423	block	knn	5	native	50000	20260912	True	100	1.4481169886415086e-16	4.2188474935755949e-15	1.6653345369377348e-15	2.886579864025407e-15	3.9551695252271202e-15	8.8817841970012523e-16
P1A_BLOCKWISE_KNN5_TREND_PRESERVED	dorsal thalamus	15697	19	4	15	57	True	intercept;x;y;z		4.1246679592661176e-15	1.0022906983542246e-15	1.2434497875801753e-14	0.12071513744843644	1.4201720376135307	1	17.888543819998318	-1.0001861664899532	0.70174887105599981	0.00047765631940577258	block	knn	5	native	50000	20260912	True	100	1.8260247115545337e-16	3.1086244689504383e-15	4.4408920985006262e-15	1.0658141036401503e-14	4.1078251911130792e-15	2.8657631823136853e-15
P1A_BLOCKWISE_KNN5_TREND_PRESERVED	parietal lobe	15697	41	4	37	124	True	intercept;x;y;z		1.1004560616382662e-13	1.2221236684401486e-15	4.4741987892393809e-14	0.024793684971351308	0.19884106430007428	1	49.132473986152981	-1.0014032189747195	0.91520934829585676	0.00050787017208464569	block	knn	5	native	50000	20260912	True	100	8.394369210580452e-17	7.7715611723760958e-16	6.3282712403633923e-15	4.9127368839663177e-15	2.1212198664244397e-14	9.9920072216264089e-15
P1B_WHOLE_DONOR_KNN6_FIXED_EFFECTS	whole_donor	9861	481	28	453	1840	True	intercept;x;y;z;top::basal forebrain;top::basal part of pons;top::cerebellar cortex;top::cerebellar nuclei;top::cingulate gyrus;top::claustrum;top::dorsal thalamus;top::epithalamus;top::frontal lobe;top::globus pallidus;top::hippocampal formation;top::hypothalamus;top::insula;top::mesencephalon;top::myelencephalon;top::occipital lobe;top::parahippocampal gyrus;top::parietal lobe;top::pontine tegm…	amygdala;basal forebrain;basal part of pons;cerebellar cortex;cerebellar nuclei;cingulate gyrus;claustrum;dorsal thalamus;epithalamus;frontal lobe;globus pallidus;hippocampal formation;hypothalamus;insula;mesencephalon;myelencephalon;occipital lobe;parahippocampal gyrus;parietal lobe;pontine tegmentum;striatum;subthalamus;temporal lobe;ventral thalamus;white matter	4.2263414989918147e-13	4.1078251911130792e-15	2.7755575615628914e-13	0.31824120207084039	0.6681236405804768	1	35.693136595149497	-1.2727206731703729	2.8637850922900325	5.1712707673789993e-06	whole	knn	6	native	50000	20260913	True	100	7.8708118793592177e-17	9.8809849191638932e-15	1.1768364061026659e-14	1.7541523789077473e-14	1.8929302569858919e-14	1.2878587085651816e-14	5.773159728050814e-15
P1B_WHOLE_DONOR_KNN6_FIXED_EFFECTS	whole_donor	10021	453	28	425	1713	True	intercept;x;y;z;top::basal forebrain;top::basal part of pons;top::cerebellar cortex;top::cerebellar nuclei;top::cingulate gyrus;top::claustrum;top::dorsal thalamus;top::epithalamus;top::frontal lobe;top::globus pallidus;top::hippocampal formation;top::hypothalamus;top::insula;top::mesencephalon;top::myelencephalon;top::occipital lobe;top::parahippocampal gyrus;top::parietal lobe;top::pontine tegm…	amygdala;basal forebrain;basal part of pons;cerebellar cortex;cerebellar nuclei;cingulate gyrus;claustrum;dorsal thalamus;epithalamus;frontal lobe;globus pallidus;hippocampal formation;hypothalamus;insula;mesencephalon;myelencephalon;occipital lobe;parahippocampal gyrus;parietal lobe;pontine tegmentum;striatum;subthalamus;temporal lobe;ventral thalamus;white matter	4.0618897134692133e-13	2.9837243786801082e-15	2.6789681584205027e-13	0.21640969701698584	0.51461418616772014	1	26.19160170741759	-1.2449686360141519	2.3474687924781996	2.0921084671478296e-05	whole	knn	6	native	50000	20260913	True	100	8.6823160114451327e-17	4.1300296516055823e-14	7.6605388699135801e-15	9.1038288019262836e-15	2.4820423494276156e-14	1.0630385460785874e-14	3.5527136788005009e-15
P1B_WHOLE_DONOR_KNN6_FIXED_EFFECTS	whole_donor	12876	363	29	334	1356	True	intercept;x;y;z;top::basal forebrain;top::basal part of pons;top::cerebellar cortex;top::cerebellar nuclei;top::cingulate gyrus;top::claustrum;top::dorsal thalamus;top::epithalamus;top::frontal lobe;top::globus pallidus;top::hippocampal formation;top::hypothalamus;top::insula;top::mesencephalon;top::myelencephalon;top::occipital lobe;top::parahippocampal gyrus;top::parietal lobe;top::pontine tegm…	amygdala;basal forebrain;basal part of pons;cerebellar cortex;cerebellar nuclei;cingulate gyrus;claustrum;dorsal thalamus;epithalamus;frontal lobe;globus pallidus;hippocampal formation;hypothalamus;insula;mesencephalon;myelencephalon;occipital lobe;parahippocampal gyrus;parietal lobe;pontine tegmentum;striatum;subthalamus;sulci & spaces;temporal lobe;ventral thalamus;white matter	4.5483453864476838e-13	4.8287981301158942e-15	2.8288482667448989e-13	0.11578315868672912	0.58316823670355378	1	30.822070014844879	-1.3259150100175607	2.5060293540210585	2.4936028031330437e-06	whole	knn	6	native	50000	20260913	True	100	1.2876140313145756e-16	3.1197266991966899e-14	1.0547118733938987e-14	1.4599432773820809e-14	2.8782531913407183e-14	9.4924068605450884e-15	3.1086244689504383e-15
P1B_WHOLE_DONOR_KNN6_FIXED_EFFECTS	whole_donor	14380	529	30	499	1992	True	intercept;x;y;z;top::basal forebrain;top::basal part of pons;top::brain;top::cerebellar cortex;top::cerebellar nuclei;top::cingulate gyrus;top::claustrum;top::dorsal thalamus;top::epithalamus;top::frontal lobe;top::globus pallidus;top::hippocampal formation;top::hypothalamus;top::insula;top::mesencephalon;top::myelencephalon;top::occipital lobe;top::parahippocampal gyrus;top::parietal lobe;top::p…	amygdala;basal forebrain;basal part of pons;brain;cerebellar cortex;cerebellar nuclei;cingulate gyrus;claustrum;dorsal thalamus;epithalamus;frontal lobe;globus pallidus;hippocampal formation;hypothalamus;insula;mesencephalon;myelencephalon;occipital lobe;parahippocampal gyrus;parietal lobe;pontine tegmentum;striatum;subthalamus;sulci & spaces;temporal lobe;ventral thalamus;white matter	4.3709480479492413e-13	4.7323256424647298e-15	2.8055335832277706e-13	0.18554144673601197	0.50942391580276036	1	27.604347483684524	-1.3281792963302888	2.5829355662672793	3.1840656180781579e-05	whole	knn	6	native	50000	20260913	True	100	1.0004603395612147e-16	2.0095036745715333e-14	7.5495165674510645e-15	1.0269562977782698e-14	1.5919557339039159e-14	9.1038288019262836e-15	0
P1B_WHOLE_DONOR_KNN6_FIXED_EFFECTS	whole_donor	15496	470	28	442	1772	True	intercept;x;y;z;top::basal forebrain;top::basal part of pons;top::brain;top::cerebellar cortex;top::cerebellar nuclei;top::cingulate gyrus;top::claustrum;top::dorsal thalamus;top::frontal lobe;top::globus pallidus;top::hippocampal formation;top::hypothalamus;top::insula;top::mesencephalon;top::myelencephalon;top::occipital lobe;top::parahippocampal gyrus;top::parietal lobe;top::pontine tegmentum;…	amygdala;basal forebrain;basal part of pons;brain;cerebellar cortex;cerebellar nuclei;cingulate gyrus;claustrum;dorsal thalamus;frontal lobe;globus pallidus;hippocampal formation;hypothalamus;insula;mesencephalon;myelencephalon;occipital lobe;parahippocampal gyrus;parietal lobe;pontine tegmentum;striatum;subthalamus;temporal lobe;ventral thalamus;white matter	6.9069749919492551e-13	3.0808688933348094e-15	5.3090865037574986e-13	0.172704624315733	0.62231487799041119	1	30.430248109405873	-1.4227502493110096	3.5923358309782198	1.8302114677348769e-05	whole	knn	6	native	50000	20260913	True	100	8.3030509182072883e-17	1.0880185641326534e-14	6.8833827526759706e-15	8.2156503822261584e-15	2.6284530108000581e-14	9.8636376844041251e-15	3.5527136788005009e-15
P1B_WHOLE_DONOR_KNN6_FIXED_EFFECTS	whole_donor	15697	501	30	471	1851	True	intercept;x;y;z;top::basal forebrain;top::basal part of pons;top::brain;top::cerebellar cortex;top::cerebellar nuclei;top::cingulate gyrus;top::claustrum;top::dorsal thalamus;top::epithalamus;top::frontal lobe;top::globus pallidus;top::hippocampal formation;top::hypothalamus;top::insula;top::mesencephalon;top::myelencephalon;top::occipital lobe;top::parahippocampal gyrus;top::parietal lobe;top::p…	amygdala;basal forebrain;basal part of pons;brain;cerebellar cortex;cerebellar nuclei;cingulate gyrus;claustrum;dorsal thalamus;epithalamus;frontal lobe;globus pallidus;hippocampal formation;hypothalamus;insula;mesencephalon;myelencephalon;occipital lobe;parahippocampal gyrus;parietal lobe;pontine tegmentum;striatum;subthalamus;sulci & spaces;temporal lobe;ventral thalamus;white matter	7.4096284663482948e-13	3.4139358007223564e-15	4.3670622673630533e-13	0.1637406475322313	0.51469235782858402	1	28.913664589601922	-1.2935003773212559	2.5997820407994983	1.0246566632954313e-06	whole	knn	6	native	50000	20260913	True	100	7.9275343706641965e-17	5.0515147620444623e-14	7.5495165674510645e-15	1.0658141036401503e-14	2.6201263381153694e-14	9.5617957995841607e-15	3.5527136788005009e-15
S1_BLOCKWISE_DENSE_NATIVE	myelencephalon	9861	39	4	35	741	True	intercept;x;y;z		2.3589380850759496e-14	1.1657341758564144e-15	5.1514348342607263e-14	0.41063889840971035	2.6265753553606639	1	31.016124838541646	-1.0009982287704846	0.87797431294991912	0.0037835631642034739	block	dense		native	10000	20260914	False	100	4.0992850140005782e-16	2.6645352591003757e-15	4.6629367034256575e-15	1.5987211554602254e-14	9.96425164601078e-15	6.1409211049578971e-16
S1_BLOCKWISE_DENSE_NATIVE	dorsal thalamus	9861	22	4	18	231	True	intercept;x;y;z		1.9305065014671213e-14	6.65964297287854e-16	2.5757174171303632e-14	0.17301608887717113	1.0478760799738964	2.2360679774997898	25.826343140289918	-0.45856620832195771	0.22567689370288618	0.00040647868790738562	block	dense		native	10000	20260914	False	100	1.6653345369377348e-16	1.021405182655144e-14	4.2188474935755949e-15	8.1046280797636427e-15	1.1712852909795402e-14	8.81239525796218e-16
S1_BLOCKWISE_DENSE_NATIVE	parietal lobe	9861	39	4	35	741	True	intercept;x;y;z		1.7194302129878979e-13	1.1553258350005535e-15	1.2234657731369225e-13	0.078191414113764623	0.34361552018057234	1	78.974679486529098	-1.1846756108390666	1.1860420822813413	3.6543828344282048e-05	block	dense		native	10000	20260914	False	100	1.1956247957501685e-16	8.3266726846886741e-16	1.7097434579227411e-14	1.787459069646502e-14	4.5907722068250223e-14	1.0325074129013956e-14
S1_BLOCKWISE_DENSE_NATIVE	myelencephalon	10021	46	4	42	1035	True	intercept;x;y;z		3.6473776074544853e-14	9.2682420523073883e-16	4.5408121707168903e-14	0.095903100026092397	1.288638743098077	1	18.411952639521967	-1.1020842200907557	1.0573953697411884	0.0027338914667786041	block	dense		native	10000	20260914	False	100	1.9308226515220113e-16	4.3576253716537394e-15	3.8857805861880479e-15	8.4376949871511897e-15	8.6319840164605921e-15	5.3082538364890297e-16
S1_BLOCKWISE_DENSE_NATIVE	dorsal thalamus	10021	19	4	15	171	True	intercept;x;y;z		6.5743934883583411e-15	6.5665595074925579e-16	7.9936057773011271e-15	0.17128210769235463	1.087210937955903	1	34	-1.0100767650455089	0.68457111201415599	0.0077274635655821822	block	dense		native	10000	20260914	False	100	1.6361181415528622e-16	3.1086244689504383e-15	1.7763568394002505e-15	3.1086244689504383e-15	4.163336342344337e-15	1.1483869410966463e-15
S1_BLOCKWISE_DENSE_NATIVE	parietal lobe	10021	26	4	22	325	True	intercept;x;y;z		6.3875811568342106e-15	1.4173799664935742e-15	1.1546319456101628e-14	0.034190842550966515	0.41735860167414146	3.1622776601683791	76.144599283205892	-0.31628782453160009	0.19382022678502445	0.0036827376329965911	block	dense		native	10000	20260914	False	100	9.3941948237513245e-17	8.8817841970012523e-16	1.5543122344752192e-15	2.2759572004815709e-15	5.467848396278896e-15	5.134781488891349e-16
S1_BLOCKWISE_DENSE_NATIVE	myelencephalon	12876	16	4	12	120	True	intercept;x;y;z		1.5719330525292748e-15	8.3266726846886741e-16	6.6613381477509392e-15	0.10054794062931424	1.5944398522805117	1	25.709920264364882	-1.0031004998781308	0.55508372223625013	0.035030201164302888	block	dense		native	10000	20260914	False	100	1.3530843112619095e-16	2.2204460492503131e-15	1.6653345369377348e-15	3.3306690738754696e-15	2.4980018054066022e-15	1.1310397063368782e-15
S1_BLOCKWISE_DENSE_NATIVE	dorsal thalamus	12876	21	4	17	210	True	intercept;x;y;z		7.2485123755694277e-15	9.4368957093138306e-16	1.4432899320127035e-14	0.10009948264320234	0.97823714309230669	1	38.678159211627431	-1.0002994610806644	0.72479129123653152	0.00038962696849087486	block	dense		native	10000	20260914	False	100	2.2204460492503131e-16	2.0261570199409107e-15	1.9984014443252818e-15	3.6637359812630166e-15	4.3576253716537394e-15	1.2793585635328952e-15
S1_BLOCKWISE_DENSE_NATIVE	parietal lobe	12876	37	4	33	666	True	intercept;x;y;z		2.0092872051992768e-14	1.2732870313669764e-15	2.2204460492503131e-14	0.039156512891223003	0.40457240086657476	1	94.683683916501693	-1.0028799029983055	0.75054635925459567	0.00012585938592032941	block	dense		native	10000	20260914	False	100	1.200241107702872e-16	1.2212453270876722e-15	3.5527136788005009e-15	4.3853809472693683e-15	7.049916206369744e-15	1.1934897514720433e-15
S1_BLOCKWISE_DENSE_NATIVE	myelencephalon	14380	44	4	40	946	True	intercept;x;y;z		1.6868196330517442e-14	1.6384791372904652e-15	4.8183679268731794e-14	0.22616737754140423	1.7802984994478648	1	28.390139133156783	-1.015989405912098	1.0269043498811858	0.0012690202270659867	block	dense		native	10000	20260914	False	100	1.6653345369377348e-16	2.1094237467877974e-15	6.6613381477509392e-15	1.7541523789077473e-14	7.6119666125862295e-15	4.163336342344337e-16
S1_BLOCKWISE_DENSE_NATIVE	dorsal thalamus	14380	23	4	19	253	True	intercept;x;y;z		9.4610985453743651e-15	9.5536306825157091e-16	8.2156503822261584e-15	0.089714493399692299	0.70697255478673882	1	37.013511046643494	-1.0018778844998	0.89275180737392223	0.00045796036496659198	block	dense		native	10000	20260914	False	100	1.351575856065408e-16	3.9968028886505635e-15	1.1102230246251565e-15	1.609823385706477e-15	3.7192471324942744e-15	1.2420620087993939e-15
S1_BLOCKWISE_DENSE_NATIVE	parietal lobe	14380	42	4	38	861	True	intercept;x;y;z		2.9503558533515439e-13	1.6792123247455493e-15	3.2088220969228587e-13	0.050293139404069327	0.44098253601228832	1	106.63489110042737	-1.0048094863413681	1.0509074795602473	0.0001041823271420439	block	dense		native	10000	20260914	False	100	1.7776785334771853e-16	1.0269562977782698e-15	2.3092638912203256e-14	2.9795610423377639e-14	1.0147438445073931e-13	1.0241807402167069e-14
S1_BLOCKWISE_DENSE_NATIVE	myelencephalon	15496	35	4	31	595	True	intercept;x;y;z		2.522329146410556e-14	2.1297789911100021e-15	3.8635761256955448e-14	0.19112164873219642	1.6067225461754415	1	18.193405398660254	-1.2684270456144064	1.2204575481977378	0.0032982841613857783	block	dense		native	10000	20260914	False	100	1.5225915766287861e-16	3.7747582837255322e-15	4.2188474935755949e-15	1.0880185641326534e-14	1.0103029524088925e-14	6.3317406873153459e-16
S1_BLOCKWISE_DENSE_NATIVE	dorsal thalamus	15496	16	4	12	120	True	intercept;x;y;z		7.7923778540878175e-15	7.4940054162198066e-16	1.2878587085651816e-14	0.068782812181763062	0.60858998346992432	1	50.635955604688654	-0.99946479524853693	0.40871537671361607	0.0090516512856783637	block	dense		native	10000	20260914	False	100	2.0122792321330962e-16	3.3306690738754696e-15	1.8873791418627661e-15	2.7755575615628914e-15	6.3074545586516706e-15	1.3600232051658168e-15
S1_BLOCKWISE_DENSE_NATIVE	parietal lobe	15496	32	4	28	496	True	intercept;x;y;z		1.4314043803650683e-14	9.4545489258867774e-16	7.7715611723760958e-15	0.061885183375497456	0.32230892064129446	8.4852813742385695	83.456575534825291	-0.12644861133609292	0.10701897102591737	0.00026396625725960687	block	dense		native	10000	20260914	False	100	1.214306433183765e-16	9.9920072216264089e-16	8.8817841970012523e-16	8.6042284408449632e-16	3.4416913763379853e-15	3.9551695252271202e-16
S1_BLOCKWISE_DENSE_NATIVE	myelencephalon	15697	23	4	19	253	True	intercept;x;y;z		7.7525506598792128e-15	1.3367110676614903e-15	8.1046280797636427e-15	0.12771365801830353	1.0645634026270032	2	30	-0.52257508754415949	0.62797027423866159	0.0051317873315090412	block	dense		native	10000	20260914	False	100	2.0152961425260994e-16	4.2188474935755949e-15	2.7755575615628914e-15	4.1078251911130792e-15	3.8857805861880479e-15	4.9960036108132044e-16
S1_BLOCKWISE_DENSE_NATIVE	dorsal thalamus	15697	19	4	15	171	True	intercept;x;y;z		6.5986325096283629e-15	8.5085804934138332e-16	1.021405182655144e-14	0.12071513744843644	1.4201720376135307	1	37.563279941985897	-1.0001955754083152	0.65366668377736392	0.00049157384296760753	block	dense		native	10000	20260914	False	100	1.9867148861713328e-16	3.3306690738754696e-15	1.7763568394002505e-15	3.9968028886505635e-15	4.5519144009631418e-15	1.6202317265623378e-15
S1_BLOCKWISE_DENSE_NATIVE	parietal lobe	15697	41	4	37	820	True	intercept;x;y;z		1.0295849238371974e-13	1.1611216039170339e-15	9.7255536957163713e-14	0.024793684971351308	0.19884106430007428	1	107.64292823962009	-1.0000071696805328	0.83512238694405061	0.00012108006575517472	block	dense		native	10000	20260914	False	100	7.0404386927448952e-17	7.2164496600635175e-16	1.4932499681208355e-14	1.2240208846492351e-14	5.0695558861946211e-14	4.5701289974608983e-15
S2_WHOLE_DONOR_DENSE_NATIVE	whole_donor	9861	481	28	453	115440	True	intercept;x;y;z;top::basal forebrain;top::basal part of pons;top::cerebellar cortex;top::cerebellar nuclei;top::cingulate gyrus;top::claustrum;top::dorsal thalamus;top::epithalamus;top::frontal lobe;top::globus pallidus;top::hippocampal formation;top::hypothalamus;top::insula;top::mesencephalon;top::myelencephalon;top::occipital lobe;top::parahippocampal gyrus;top::parietal lobe;top::pontine tegm…	amygdala;basal forebrain;basal part of pons;cerebellar cortex;cerebellar nuclei;cingulate gyrus;claustrum;dorsal thalamus;epithalamus;frontal lobe;globus pallidus;hippocampal formation;hypothalamus;insula;mesencephalon;myelencephalon;occipital lobe;parahippocampal gyrus;parietal lobe;pontine tegmentum;striatum;subthalamus;temporal lobe;ventral thalamus;white matter	3.7048142331741474e-13	4.4002345170324197e-15	2.6056934387952424e-13	0.31824120207084039	0.6681236405804768	1	153.91556126655939	-1.1875209127605193	2.2666017790904505	2.4041594484103257e-06	whole	dense		native	10000	20260915	False	100	1.1309964284123216e-16	1.0103029524088925e-14	7.5495165674510645e-15	9.2703622556200571e-15	1.7319479184152442e-14	3.0010716134398763e-16	4.4408920985006262e-15
S2_WHOLE_DONOR_DENSE_NATIVE	whole_donor	10021	453	28	425	102378	True	intercept;x;y;z;top::basal forebrain;top::basal part of pons;top::cerebellar cortex;top::cerebellar nuclei;top::cingulate gyrus;top::claustrum;top::dorsal thalamus;top::epithalamus;top::frontal lobe;top::globus pallidus;top::hippocampal formation;top::hypothalamus;top::insula;top::mesencephalon;top::myelencephalon;top::occipital lobe;top::parahippocampal gyrus;top::parietal lobe;top::pontine tegm…	amygdala;basal forebrain;basal part of pons;cerebellar cortex;cerebellar nuclei;cingulate gyrus;claustrum;dorsal thalamus;epithalamus;frontal lobe;globus pallidus;hippocampal formation;hypothalamus;insula;mesencephalon;myelencephalon;occipital lobe;parahippocampal gyrus;parietal lobe;pontine tegmentum;striatum;subthalamus;temporal lobe;ventral thalamus;white matter	2.4977242496504459e-13	3.7816971776294395e-15	3.3395508580724709e-13	0.21640969701698584	0.51461418616772014	1	153.49267083479916	-1.1915048112885129	2.1592703651533984	1.5541792429241141e-05	whole	dense		native	10000	20260915	False	100	9.4227570265721668e-17	4.0967229608668276e-14	6.3282712403633923e-15	8.4099394115355608e-15	1.8124390877005681e-14	7.9537071373536605e-16	3.9968028886505635e-15
S2_WHOLE_DONOR_DENSE_NATIVE	whole_donor	12876	363	29	334	65703	True	intercept;x;y;z;top::basal forebrain;top::basal part of pons;top::cerebellar cortex;top::cerebellar nuclei;top::cingulate gyrus;top::claustrum;top::dorsal thalamus;top::epithalamus;top::frontal lobe;top::globus pallidus;top::hippocampal formation;top::hypothalamus;top::insula;top::mesencephalon;top::myelencephalon;top::occipital lobe;top::parahippocampal gyrus;top::parietal lobe;top::pontine tegm…	amygdala;basal forebrain;basal part of pons;cerebellar cortex;cerebellar nuclei;cingulate gyrus;claustrum;dorsal thalamus;epithalamus;frontal lobe;globus pallidus;hippocampal formation;hypothalamus;insula;mesencephalon;myelencephalon;occipital lobe;parahippocampal gyrus;parietal lobe;pontine tegmentum;striatum;subthalamus;sulci & spaces;temporal lobe;ventral thalamus;white matter	4.3016619106979153e-13	5.5455939541208472e-15	5.2879922662896206e-13	0.11578315868672912	0.58316823670355378	1	164.69669092000603	-1.3207201549253087	2.0330153369583659	3.4395448422763764e-07	whole	dense		native	10000	20260915	False	100	1.0949306964622756e-16	3.141931159689193e-14	9.6589403142388619e-15	1.3433698597964394e-14	1.9512169657787126e-14	1.2385925618474403e-15	3.1086244689504383e-15
S2_WHOLE_DONOR_DENSE_NATIVE	whole_donor	14380	529	30	499	139656	True	intercept;x;y;z;top::basal forebrain;top::basal part of pons;top::brain;top::cerebellar cortex;top::cerebellar nuclei;top::cingulate gyrus;top::claustrum;top::dorsal thalamus;top::epithalamus;top::frontal lobe;top::globus pallidus;top::hippocampal formation;top::hypothalamus;top::insula;top::mesencephalon;top::myelencephalon;top::occipital lobe;top::parahippocampal gyrus;top::parietal lobe;top::p…	amygdala;basal forebrain;basal part of pons;brain;cerebellar cortex;cerebellar nuclei;cingulate gyrus;claustrum;dorsal thalamus;epithalamus;frontal lobe;globus pallidus;hippocampal formation;hypothalamus;insula;mesencephalon;myelencephalon;occipital lobe;parahippocampal gyrus;parietal lobe;pontine tegmentum;striatum;subthalamus;sulci & spaces;temporal lobe;ventral thalamus;white matter	6.6349703509160918e-13	6.2658211952282272e-15	4.4586556668946287e-13	0.18554144673601197	0.50942391580276036	1	162.43768035772982	-1.2684969864788884	2.4226570201867759	3.0910808050954586e-06	whole	dense		native	10000	20260915	False	100	8.5593419698827589e-17	2.1316282072803006e-14	5.9952043329758453e-15	8.4376949871511897e-15	1.5487611193520934e-14	6.9041994343876922e-16	0
S2_WHOLE_DONOR_DENSE_NATIVE	whole_donor	15496	470	28	442	110215	True	intercept;x;y;z;top::basal forebrain;top::basal part of pons;top::brain;top::cerebellar cortex;top::cerebellar nuclei;top::cingulate gyrus;top::claustrum;top::dorsal thalamus;top::frontal lobe;top::globus pallidus;top::hippocampal formation;top::hypothalamus;top::insula;top::mesencephalon;top::myelencephalon;top::occipital lobe;top::parahippocampal gyrus;top::parietal lobe;top::pontine tegmentum;…	amygdala;basal forebrain;basal part of pons;brain;cerebellar cortex;cerebellar nuclei;cingulate gyrus;claustrum;dorsal thalamus;frontal lobe;globus pallidus;hippocampal formation;hypothalamus;insula;mesencephalon;myelencephalon;occipital lobe;parahippocampal gyrus;parietal lobe;pontine tegmentum;striatum;subthalamus;temporal lobe;ventral thalamus;white matter	3.1548591863939102e-13	3.3445468616832841e-15	2.8688162956314045e-13	0.172704624315733	0.62231487799041119	1	167.85112451217	-1.322433331262032	2.729241659648646	4.5242067467921032e-06	whole	dense		native	10000	20260915	False	100	8.1613203193189703e-17	1.0769163338864018e-14	5.2180482157382357e-15	8.1046280797636427e-15	1.2614909117303341e-14	4.5102810375396984e-16	3.5527136788005009e-15
S2_WHOLE_DONOR_DENSE_NATIVE	whole_donor	15697	501	30	471	125250	True	intercept;x;y;z;top::basal forebrain;top::basal part of pons;top::brain;top::cerebellar cortex;top::cerebellar nuclei;top::cingulate gyrus;top::claustrum;top::dorsal thalamus;top::epithalamus;top::frontal lobe;top::globus pallidus;top::hippocampal formation;top::hypothalamus;top::insula;top::mesencephalon;top::myelencephalon;top::occipital lobe;top::parahippocampal gyrus;top::parietal lobe;top::p…	amygdala;basal forebrain;basal part of pons;brain;cerebellar cortex;cerebellar nuclei;cingulate gyrus;claustrum;dorsal thalamus;epithalamus;frontal lobe;globus pallidus;hippocampal formation;hypothalamus;insula;mesencephalon;myelencephalon;occipital lobe;parahippocampal gyrus;parietal lobe;pontine tegmentum;striatum;subthalamus;sulci & spaces;temporal lobe;ventral thalamus;white matter	4.7059578456298823e-13	3.8068506680311032e-15	2.5945912085489908e-13	0.1637406475322313	0.51469235782858402	1	170.09997060552362	-1.2285127019142819	2.0321440515814775	4.9642819668349603e-06	whole	dense		native	10000	20260915	False	100	9.7106920239437258e-17	5.0015547259363302e-14	6.7723604502134549e-15	9.6589403142388619e-15	1.9650947535865271e-14	1.0477729794899915e-15	3.1086244689504383e-15
S3A_BLOCKWISE_KNN5_AXIS_Z	myelencephalon	9861	39	4	35	123	True	intercept;x;y;z		1.9400851040806562e-14	1.0603480516811812e-15	4.0412118096355698e-14	0.41063889840971035	2.6265753553606639	0.053749779649319825	0.50148456999428892	-23.64702651080227	32.456055917090524	0.19710041258619881	block	knn	5	axis_z	10000	20260916	False	100	2.8467257041670683e-16	3.1086244689504383e-15	4.8849813083506888e-15	1.5099033134902129e-14	6.6613381477509392e-15	1.4710455076283324e-15
S3A_BLOCKWISE_KNN5_AXIS_Z	dorsal thalamus	9861	22	4	18	64	True	intercept;x;y;z		7.1489216176621996e-15	7.0626742948920823e-16	1.2878587085651816e-14	0.17301608887717113	1.0478760799738964	0.078234811624341441	0.47048922541739674	-12.9025938151837	13.426958328648071	0.19895368746724706	block	knn	5	axis_z	10000	20260916	False	100	1.5896375125314742e-16	9.7699626167013776e-15	3.3306690738754696e-15	6.6613381477509392e-15	4.496403249731884e-15	2.1371793224034263e-15
S3A_BLOCKWISE_KNN5_AXIS_Z	parietal lobe	9861	39	4	35	118	True	intercept;x;y;z		5.0274659754081054e-14	1.1818700350886064e-15	2.355234063333711e-14	0.078191414113764623	0.34361552018057234	0.053749779649319825	1.2096246086510591	-22.043139088116988	24.853933643988384	0.016196603861114767	block	knn	5	axis_z	10000	20260916	False	100	1.5052062160783373e-16	6.6613381477509392e-16	2.7755575615628914e-15	2.3037127760971998e-15	1.1678158440275865e-14	4.2188474935755949e-15
S3A_BLOCKWISE_KNN5_AXIS_Z	myelencephalon	10021	46	4	42	145	True	intercept;x;y;z		3.8270683246083664e-14	1.1102230246251565e-15	3.7192471324942744e-14	0.095903100026092397	1.288638743098077	0.032480638337976375	0.29281440304485767	-30.795997528089128	42.789283078232998	0.18865045708034245	block	knn	5	axis_z	10000	20260916	False	100	1.7860109526578606e-16	4.3576253716537394e-15	6.6613381477509392e-15	1.5543122344752192e-14	1.0672018824209317e-14	4.010680676458378e-15
S3A_BLOCKWISE_KNN5_AXIS_Z	dorsal thalamus	10021	19	4	15	57	True	intercept;x;y;z		8.3293557253147643e-15	7.3552275381416621e-16	1.1990408665951691e-14	0.17128210769235463	1.087210937955903	0.066490748391474064	1.1042777872033069	-15.772700043786541	18.965730152563125	0.46820884541191354	block	knn	5	axis_z	10000	20260916	False	100	1.5192525600133721e-16	3.1086244689504383e-15	2.2204460492503131e-15	3.9968028886505635e-15	3.5527136788005009e-15	1.7486012637846216e-15
S3A_BLOCKWISE_KNN5_AXIS_Z	parietal lobe	10021	26	4	22	79	True	intercept;x;y;z		1.4321775021341589e-14	1.1683362610703796e-15	1.5876189252139739e-14	0.034190842550966515	0.41735860167414146	0.11597550647548589	1.5052899209811303	-8.6583654480940666	7.3792684328880105	0.044792211744432819	block	knn	5	axis_z	10000	20260916	False	100	1.1956247957501685e-16	7.7715611723760958e-16	3.7747582837255322e-15	4.9404924595819466e-15	1.2212453270876722e-14	2.7616797737550769e-15
S3A_BLOCKWISE_KNN5_AXIS_Z	myelencephalon	12876	16	4	12	58	True	intercept;x;y;z		5.1209037010835345e-15	7.2164496600635175e-16	7.1331829332166308e-15	0.10054794062931424	1.5944398522805117	0.0322775808526784	0.51459939048025793	-30.995685581553559	17.597865366205781	0.60980253592694922	block	knn	5	axis_z	10000	20260916	False	100	2.7755575615628914e-16	2.2204460492503131e-15	1.5543122344752192e-15	3.5527136788005009e-15	5.6621374255882984e-15	1.609823385706477e-15
S3A_BLOCKWISE_KNN5_AXIS_Z	dorsal thalamus	12876	21	4	17	65	True	intercept;x;y;z		2.1160237186273053e-14	7.1009914156748871e-16	3.5083047578154947e-14	0.10009948264320234	0.97823714309230669	0.053872537260546978	0.68603137125507696	-18.794510478733905	18.402969259046461	0.044938146970455506	block	knn	5	axis_z	10000	20260916	False	100	1.5860328923216522e-16	1.9984014443252818e-15	6.8833827526759706e-15	1.3655743202889425e-14	1.0325074129013956e-14	2.8137214780343811e-15
S3A_BLOCKWISE_KNN5_AXIS_Z	parietal lobe	12876	37	4	33	112	True	intercept;x;y;z		3.5707845936053644e-14	1.2490009027033011e-15	5.3290705182007514e-14	0.039156512891223003	0.40457240086657476	0.053872537260547082	1.3504031867770221	-18.625587093813557	16.906270787183473	0.064761560803582086	block	knn	5	axis_z	10000	20260916	False	100	1.4102833015508744e-16	1.3322676295501878e-15	1.1657341758564144e-14	1.4710455076283324e-14	1.9196449985159347e-14	4.3853809472693683e-15
S3A_BLOCKWISE_KNN5_AXIS_Z	myelencephalon	14380	44	4	40	142	True	intercept;x;y;z		3.5243455444371848e-14	1.3769719773890759e-15	4.3076653355456074e-14	0.22616737754140423	1.7802984994478648	0.029361670548882224	0.34367970631041167	-34.377119449467358	39.000143468256475	0.18612258704893492	block	knn	5	axis_z	10000	20260916	False	100	1.5391728295939671e-16	2.2204460492503131e-15	7.3274719625260332e-15	1.9761969838327786e-14	1.1560197243909442e-14	3.3879149485827043e-15
S3A_BLOCKWISE_KNN5_AXIS_Z	dorsal thalamus	14380	23	4	19	75	True	intercept;x;y;z		8.7679407897381062e-15	7.5751687217887534e-16	1.3211653993039363e-14	0.089714493399692299	0.70697255478673882	0.032230485125088804	0.54877045958680393	-31.280418723663402	28.599011202387565	0.25424790920051166	block	knn	5	axis_z	10000	20260916	False	100	1.2791700066333325e-16	4.4408920985006262e-15	2.1094237467877974e-15	2.8310687127941492e-15	5.4956039718945249e-15	2.8033131371785203e-15
S3A_BLOCKWISE_KNN5_AXIS_Z	parietal lobe	14380	42	4	38	135	True	intercept;x;y;z		6.9265328989668427e-14	1.27675647831893e-15	4.1522341120980855e-14	0.050293139404069327	0.44098253601228832	0.051929983150558856	1.2014042781400327	-19.573612568070082	24.254965355407229	0.031606513553455784	block	knn	5	axis_z	10000	20260916	False	100	1.5067312477055697e-16	1.1102230246251565e-15	6.1617377866696188e-15	4.1217029789208937e-15	1.6209256159527285e-14	8.5209617139980764e-15
S3A_BLOCKWISE_KNN5_AXIS_Z	myelencephalon	15496	35	4	31	116	True	intercept;x;y;z		1.0311756996311723e-14	1.3788303065014594e-15	2.4757973449140991e-14	0.19112164873219642	1.6067225461754415	0.027883231208646223	0.32224216481809348	-36.715654843619035	52.747677390170516	0.13379367392757757	block	knn	5	axis_z	10000	20260916	False	100	1.7129155237073845e-16	3.7747582837255322e-15	3.5527136788005009e-15	8.8817841970012523e-15	4.2188474935755949e-15	1.4988010832439613e-15
S3A_BLOCKWISE_KNN5_AXIS_Z	dorsal thalamus	15496	16	4	12	44	True	intercept;x;y;z		2.9420910152566648e-14	9.8532293435482643e-16	3.2862601528904634e-14	0.068782812181763062	0.60858998346992432	0.054113243934921236	1.0351209426503729	-18.468786690074879	8.757974803100474	0.12770621484748901	block	knn	5	axis_z	10000	20260916	False	100	1.465841337200402e-16	3.3306690738754696e-15	6.7723604502134549e-15	8.8817841970012523e-15	1.6944778913341452e-14	7.1331829332166308e-15
S3A_BLOCKWISE_KNN5_AXIS_Z	parietal lobe	15496	32	4	28	93	True	intercept;x;y;z		6.6294369024758215e-15	8.2338514890451827e-16	3.219646771412954e-15	0.061885183375497456	0.32230892064129446	0.27124547494969092	1.0008802733585374	-4.6133350520381011	8.5263595895110953	0.045173856626646192	block	knn	5	axis_z	10000	20260916	False	100	1.1796119636642288e-16	8.8817841970012523e-16	7.7715611723760958e-16	7.7715611723760958e-16	2.9698465908722937e-15	1.1934897514720433e-15
S3A_BLOCKWISE_KNN5_AXIS_Z	myelencephalon	15697	23	4	19	77	True	intercept;x;y;z		7.9841456601551368e-15	1.5998866276865213e-15	1.1546319456101628e-14	0.12771365801830353	1.0645634026270032	0.075096558676282579	0.60353870238372387	-18.301891190925133	22.334777008387128	0.29155052192161968	block	knn	5	axis_z	10000	20260916	False	100	1.7860109526578606e-16	4.2188474935755949e-15	3.1086244689504383e-15	5.6621374255882984e-15	3.8857805861880479e-15	1.3600232051658168e-15
S3A_BLOCKWISE_KNN5_AXIS_Z	dorsal thalamus	15697	19	4	15	58	True	intercept;x;y;z		3.346699552435695e-15	1.0371477981996335e-15	7.1054273576010019e-15	0.12071513744843644	1.4201720376135307	0.051005306345843882	0.72976678868953526	-20.383610177916239	12.684544373748341	0.52993041987276257	block	knn	5	axis_z	10000	20260916	False	100	2.1620132584805681e-16	3.3306690738754696e-15	2.4424906541753444e-15	6.6613381477509392e-15	2.9559688030644793e-15	1.1657341758564144e-15
S3A_BLOCKWISE_KNN5_AXIS_Z	parietal lobe	15697	41	4	37	117	True	intercept;x;y;z		7.6007270728660577e-14	1.0261082193201573e-15	7.3774319986341652e-14	0.024793684971351308	0.19884106430007428	0.051005306345843882	1.5712310122095123	-19.606332018907402	18.649845833372105	0.0036056427158293047	block	knn	5	axis_z	10000	20260916	False	100	8.2589761587968962e-17	7.7715611723760958e-16	8.7152507433074788e-15	6.7168492989821971e-15	2.8976820942716586e-14	1.0138157674477455e-14
S3B_WHOLE_DONOR_KNN8_AXIS_Z	whole_donor	9861	481	28	453	2429	True	intercept;x;y;z;top::basal forebrain;top::basal part of pons;top::cerebellar cortex;top::cerebellar nuclei;top::cingulate gyrus;top::claustrum;top::dorsal thalamus;top::epithalamus;top::frontal lobe;top::globus pallidus;top::hippocampal formation;top::hypothalamus;top::insula;top::mesencephalon;top::myelencephalon;top::occipital lobe;top::parahippocampal gyrus;top::parietal lobe;top::pontine tegm…	amygdala;basal forebrain;basal part of pons;cerebellar cortex;cerebellar nuclei;cingulate gyrus;claustrum;dorsal thalamus;epithalamus;frontal lobe;globus pallidus;hippocampal formation;hypothalamus;insula;mesencephalon;myelencephalon;occipital lobe;parahippocampal gyrus;parietal lobe;pontine tegmentum;striatum;subthalamus;temporal lobe;ventral thalamus;white matter	2.3529789228149411e-13	3.3055155834738059e-15	1.6497914145929826e-13	0.31824120207084039	0.6681236405804768	0.033946792444545126	1.8842533536956851	-30.312925815604437	67.454986215574579	0.00011124313466126523	whole	knn	8	axis_z	10000	20260917	False	100	8.840237389426922e-17	9.4368957093138306e-15	6.9944050551384862e-15	9.5479180117763462e-15	1.4876988529977098e-14	5.134781488891349e-15	3.9968028886505635e-15
S3B_WHOLE_DONOR_KNN8_AXIS_Z	whole_donor	10021	453	28	425	2240	True	intercept;x;y;z;top::basal forebrain;top::basal part of pons;top::cerebellar cortex;top::cerebellar nuclei;top::cingulate gyrus;top::claustrum;top::dorsal thalamus;top::epithalamus;top::frontal lobe;top::globus pallidus;top::hippocampal formation;top::hypothalamus;top::insula;top::mesencephalon;top::myelencephalon;top::occipital lobe;top::parahippocampal gyrus;top::parietal lobe;top::pontine tegm…	amygdala;basal forebrain;basal part of pons;cerebellar cortex;cerebellar nuclei;cingulate gyrus;claustrum;dorsal thalamus;epithalamus;frontal lobe;globus pallidus;hippocampal formation;hypothalamus;insula;mesencephalon;myelencephalon;occipital lobe;parahippocampal gyrus;parietal lobe;pontine tegmentum;striatum;subthalamus;temporal lobe;ventral thalamus;white matter	4.9651949218798563e-13	3.219646771412954e-15	3.120836922221315e-13	0.21640969701698584	0.51461418616772014	0.032480638337976375	1.1601995766944626	-32.020868559717471	59.4738146437046	0.0016193180655807993	whole	knn	8	axis_z	10000	20260917	False	100	9.9723492496592401e-17	4.1300296516055823e-14	9.2148511043887993e-15	1.2378986724570495e-14	2.5451862839531714e-14	5.1209037010835345e-15	2.6645352591003757e-15
S3B_WHOLE_DONOR_KNN8_AXIS_Z	whole_donor	12876	363	29	334	1809	True	intercept;x;y;z;top::basal forebrain;top::basal part of pons;top::cerebellar cortex;top::cerebellar nuclei;top::cingulate gyrus;top::claustrum;top::dorsal thalamus;top::epithalamus;top::frontal lobe;top::globus pallidus;top::hippocampal formation;top::hypothalamus;top::insula;top::mesencephalon;top::myelencephalon;top::occipital lobe;top::parahippocampal gyrus;top::parietal lobe;top::pontine tegm…	amygdala;basal forebrain;basal part of pons;cerebellar cortex;cerebellar nuclei;cingulate gyrus;claustrum;dorsal thalamus;epithalamus;frontal lobe;globus pallidus;hippocampal formation;hypothalamus;insula;mesencephalon;myelencephalon;occipital lobe;parahippocampal gyrus;parietal lobe;pontine tegmentum;striatum;subthalamus;sulci & spaces;temporal lobe;ventral thalamus;white matter	2.1483879116264196e-13	4.3216457788351951e-15	2.156053113822054e-13	0.11578315868672912	0.58316823670355378	0.032277580852678345	1.325164619588187	-36.746135210522802	60.804867823468122	0.001763227763841968	whole	knn	8	axis_z	10000	20260917	False	100	1.2264447186630517e-16	3.1363800445660672e-14	7.2164496600635175e-15	9.1593399531575415e-15	1.6986412276764895e-14	1.086630785351872e-14	3.5527136788005009e-15
S3B_WHOLE_DONOR_KNN8_AXIS_Z	whole_donor	14380	529	30	499	2645	True	intercept;x;y;z;top::basal forebrain;top::basal part of pons;top::brain;top::cerebellar cortex;top::cerebellar nuclei;top::cingulate gyrus;top::claustrum;top::dorsal thalamus;top::epithalamus;top::frontal lobe;top::globus pallidus;top::hippocampal formation;top::hypothalamus;top::insula;top::mesencephalon;top::myelencephalon;top::occipital lobe;top::parahippocampal gyrus;top::parietal lobe;top::p…	amygdala;basal forebrain;basal part of pons;brain;cerebellar cortex;cerebellar nuclei;cingulate gyrus;claustrum;dorsal thalamus;epithalamus;frontal lobe;globus pallidus;hippocampal formation;hypothalamus;insula;mesencephalon;myelencephalon;occipital lobe;parahippocampal gyrus;parietal lobe;pontine tegmentum;striatum;subthalamus;sulci & spaces;temporal lobe;ventral thalamus;white matter	3.090097622227006e-13	4.7739590058881731e-15	2.6489921367556235e-13	0.18554144673601197	0.50942391580276036	0.029361670548882172	1.1746343146862948	-36.528375654801401	65.022730422239675	0.0017746236173685759	whole	knn	8	axis_z	10000	20260917	False	100	1.0846136516324031e-16	2.0872192862952943e-14	9.6589403142388619e-15	1.3211653993039363e-14	2.3231416790281401e-14	6.3820476681186733e-15	0
S3B_WHOLE_DONOR_KNN8_AXIS_Z	whole_donor	15496	470	28	442	2336	True	intercept;x;y;z;top::basal forebrain;top::basal part of pons;top::brain;top::cerebellar cortex;top::cerebellar nuclei;top::cingulate gyrus;top::claustrum;top::dorsal thalamus;top::frontal lobe;top::globus pallidus;top::hippocampal formation;top::hypothalamus;top::insula;top::mesencephalon;top::myelencephalon;top::occipital lobe;top::parahippocampal gyrus;top::parietal lobe;top::pontine tegmentum;…	amygdala;basal forebrain;basal part of pons;brain;cerebellar cortex;cerebellar nuclei;cingulate gyrus;claustrum;dorsal thalamus;frontal lobe;globus pallidus;hippocampal formation;hypothalamus;insula;mesencephalon;myelencephalon;occipital lobe;parahippocampal gyrus;parietal lobe;pontine tegmentum;striatum;subthalamus;temporal lobe;ventral thalamus;white matter	4.1521126814547671e-13	3.2612801348363973e-15	3.0975222387041867e-13	0.172704624315733	0.62231487799041119	0.027883231208646105	1.0982737783173551	-38.643868572955604	106.32343158678668	0.0020507657484252206	whole	knn	8	axis_z	10000	20260917	False	100	7.8955754464033744e-17	1.1213252548714081e-14	7.2164496600635175e-15	8.659739592076221e-15	2.1371793224034263e-14	5.8078541975703502e-15	3.5527136788005009e-15
S3B_WHOLE_DONOR_KNN8_AXIS_Z	whole_donor	15697	501	30	471	2444	True	intercept;x;y;z;top::basal forebrain;top::basal part of pons;top::brain;top::cerebellar cortex;top::cerebellar nuclei;top::cingulate gyrus;top::claustrum;top::dorsal thalamus;top::epithalamus;top::frontal lobe;top::globus pallidus;top::hippocampal formation;top::hypothalamus;top::insula;top::mesencephalon;top::myelencephalon;top::occipital lobe;top::parahippocampal gyrus;top::parietal lobe;top::p…	amygdala;basal forebrain;basal part of pons;brain;cerebellar cortex;cerebellar nuclei;cingulate gyrus;claustrum;dorsal thalamus;epithalamus;frontal lobe;globus pallidus;hippocampal formation;hypothalamus;insula;mesencephalon;myelencephalon;occipital lobe;parahippocampal gyrus;parietal lobe;pontine tegmentum;striatum;subthalamus;sulci & spaces;temporal lobe;ventral thalamus;white matter	5.989167495279446e-13	3.5136824005910228e-15	3.5199620995740588e-13	0.1637406475322313	0.51469235782858402	0.027558809161441378	1.1916627125280874	-37.671981785695138	62.545357721059318	0.0013980807565907583	whole	knn	8	axis_z	10000	20260917	False	100	8.281529909758225e-17	4.9904524956900786e-14	9.2148511043887993e-15	1.3322676295501878e-14	2.4091839634365897e-14	1.5126788710517758e-14	3.5527136788005009e-15
