## Supplementary Archive S1 for "An anatomy-constrained transcriptomic screen identifies a 19-gene panel with an ordered regional similarity pattern in the human somatosensory system": spatial_lodo_v1_1.csv

model_id	omitted_donor	observed	null_n	null_q95_linear	exceedance_count	empirical_p_plus_one	exceedance_fraction_wilson95_low	exceedance_fraction_wilson95_high	observed_positive	observed_beyond_q95	status
P1A_BLOCKWISE_KNN5_TREND_PRESERVED	9861	0.27701754385964916	50000	0.36491228070175435	9330	0.18661626767464651	0.18320927773400636	0.19003887509422768	True	False	OVERLAPPING_DIAGNOSTIC_ONLY
P1A_BLOCKWISE_KNN5_TREND_PRESERVED	10021	0.3992982456140351	50000	0.38070175438596487	1746	0.034939301213975718	0.033346298478954789	0.036565159457723928	True	True	OVERLAPPING_DIAGNOSTIC_ONLY
P1A_BLOCKWISE_KNN5_TREND_PRESERVED	12876	0.31245614035087721	50000	0.34561403508771932	4428	0.088578228435431297	0.086101236106172679	0.091081980229655746	True	False	OVERLAPPING_DIAGNOSTIC_ONLY
P1A_BLOCKWISE_KNN5_TREND_PRESERVED	14380	0.3264912280701755	50000	0.31175438596491228	1890	0.037819243615127694	0.036163559035788696	0.039507456398830944	True	True	OVERLAPPING_DIAGNOSTIC_ONLY
P1A_BLOCKWISE_KNN5_TREND_PRESERVED	15496	0.32947368421052631	50000	0.37929824561403508	6113	0.12227755444891102	0.11941761901842031	0.12516041942873074	True	False	OVERLAPPING_DIAGNOSTIC_ONLY
P1A_BLOCKWISE_KNN5_TREND_PRESERVED	15697	0.42631578947368426	50000	0.3889561403508765	1152	0.023059538809223814	0.021761130376318681	0.024392152881353719	True	True	OVERLAPPING_DIAGNOSTIC_ONLY
P1B_WHOLE_DONOR_KNN6_FIXED_EFFECTS	9861	0.27701754385964916	50000	0.24456140350877192	1476	0.029539409211815762	0.028072168311683257	0.031040119316356224	True	True	OVERLAPPING_DIAGNOSTIC_ONLY
P1B_WHOLE_DONOR_KNN6_FIXED_EFFECTS	10021	0.3992982456140351	50000	0.24771929824561406	131	0.0026399472010559789	0.0022085330711464971	0.0031078876490419826	True	True	OVERLAPPING_DIAGNOSTIC_ONLY
P1B_WHOLE_DONOR_KNN6_FIXED_EFFECTS	12876	0.31245614035087721	50000	0.23947368421052634	720	0.014419711605767885	0.013392452873155342	0.015482157890694282	True	True	OVERLAPPING_DIAGNOSTIC_ONLY
P1B_WHOLE_DONOR_KNN6_FIXED_EFFECTS	14380	0.3264912280701755	50000	0.23807017543859649	512	0.010259794804103918	0.0093944316350129554	0.011160818298477556	True	True	OVERLAPPING_DIAGNOSTIC_ONLY
P1B_WHOLE_DONOR_KNN6_FIXED_EFFECTS	15496	0.32947368421052631	50000	0.24035087719298245	475	0.0095198096038079244	0.0086866191137301655	0.010388744518206079	True	True	OVERLAPPING_DIAGNOSTIC_ONLY
P1B_WHOLE_DONOR_KNN6_FIXED_EFFECTS	15697	0.42631578947368426	50000	0.24105263157894735	49	0.00099998000039999203	0.00074141993084967034	0.001295252769678006	True	True	OVERLAPPING_DIAGNOSTIC_ONLY
