## Supplementary Archive S1 for "An anatomy-constrained transcriptomic screen identifies a 19-gene panel with an ordered regional similarity pattern in the human somatosensory system": spatial_model_specifications_v1_1.csv

model_id	scope	weight	k	coordinate	draws	root_seed	primary_component
P1A_BLOCKWISE_KNN5_TREND_PRESERVED	block	knn	5	native	50000	20260912	True
P1B_WHOLE_DONOR_KNN6_FIXED_EFFECTS	whole	knn	6	native	50000	20260913	True
S1_BLOCKWISE_DENSE_NATIVE	block	dense		native	10000	20260914	False
S2_WHOLE_DONOR_DENSE_NATIVE	whole	dense		native	10000	20260915	False
S3A_BLOCKWISE_KNN5_AXIS_Z	block	knn	5	axis_z	10000	20260916	False
S3B_WHOLE_DONOR_KNN8_AXIS_Z	whole	knn	8	axis_z	10000	20260917	False
