## Supplementary Archive S1 for "An anatomy-constrained transcriptomic screen identifies a 19-gene panel with an ordered regional similarity pattern in the human somatosensory system": spatial_target_sample_counts_v1_1.csv

donor_id	node	macrocompartment	block_sample_count	target_sample_count	sibling_sample_count
9861	Cu/Gr	myelencephalon	39	3	36
9861	DTLv	dorsal thalamus	22	5	17
9861	Postcentral	parietal lobe	39	12	27
10021	Cu/Gr	myelencephalon	46	5	41
10021	DTLv	dorsal thalamus	19	4	15
10021	Postcentral	parietal lobe	26	12	14
12876	Cu/Gr	myelencephalon	16	1	15
12876	DTLv	dorsal thalamus	21	3	18
12876	Postcentral	parietal lobe	37	13	24
14380	Cu/Gr	myelencephalon	44	5	39
14380	DTLv	dorsal thalamus	23	2	21
14380	Postcentral	parietal lobe	42	10	32
15496	Cu/Gr	myelencephalon	35	2	33
15496	DTLv	dorsal thalamus	16	3	13
15496	Postcentral	parietal lobe	32	5	27
15697	Cu/Gr	myelencephalon	23	3	20
15697	DTLv	dorsal thalamus	19	3	16
15697	Postcentral	parietal lobe	41	10	31
