## Supplementary Archive S1 for "An anatomy-constrained transcriptomic screen identifies a 19-gene panel with an ordered regional similarity pattern in the human somatosensory system": figure_S_gse3526_donor_heterogeneity_source_data.csv

analysis	collapse_method	donor_id	recorded_sex	age_years	serial_order_contrast	rho_medulla_thalamus	rho_thalamus_parietal	rho_medulla_parietal
three_node	median	1	Male	25	0.0570175438596	-0.0333333333333	-0.242105263158	-0.194736842105
three_node	median	2	Male	38	-0.15350877193	-0.0578947368421	-0.164912280702	0.0421052631579
three_node	median	3	Female	39	0.730701754386	0.128070175439	0.185964912281	-0.573684210526
three_node	median	4	Male	30	-0.0271929824561	-0.0578947368421	-0.442105263158	-0.222807017544
three_node	median	5	Male	35	-0.419298245614	0.133333333333	-0.20350877193	0.384210526316
three_node	median	8	Female	48	0.54298245614	0.517543859649	-0.329824561404	-0.449122807018
three_node	median	9	Female	53	0.436842105263	-0.519298245614	0.649122807018	-0.371929824561
three_node	median	10	Female	23	0.542105263158	-0.287719298246	0.319298245614	-0.526315789474
three_node	mean	1	Male	25	0.143859649123	0.0456140350877	-0.182456140351	-0.212280701754
three_node	mean	2	Male	38	0.20701754386	0.235087719298	-0.242105263158	-0.210526315789
three_node	mean	3	Female	39	0.605263157895	0.0824561403509	0.198245614035	-0.464912280702
three_node	mean	4	Male	30	-0.190350877193	-0.101754385965	-0.545614035088	-0.133333333333
three_node	mean	5	Male	35	-0.666666666667	-0.0350877192982	-0.445614035088	0.426315789474
three_node	mean	8	Female	48	0.362280701754	0.361403508772	-0.29649122807	-0.329824561404
three_node	mean	9	Female	53	0.675438596491	-0.614035087719	0.761403508772	-0.601754385965
three_node	mean	10	Female	23	0.631578947368	-0.229824561404	0.328070175439	-0.582456140351
three_node	delegate	1	Male	25	-0.200877192982	-0.0736842105263	-0.359649122807	-0.0157894736842
three_node	delegate	2	Male	38	-0.0622807017544	-0.0508771929825	-0.484210526316	-0.205263157895
three_node	delegate	3	Female	39	0.732456140351	0.352631578947	0.0280701754386	-0.542105263158
three_node	delegate	4	Male	30	0.0763157894737	-0.0526315789474	-0.436842105263	-0.321052631579
three_node	delegate	5	Male	35	-0.399122807018	0.250877192982	-0.210526315789	0.419298245614
three_node	delegate	8	Female	48	0.301754385965	0.3	-0.219298245614	-0.261403508772
three_node	delegate	9	Female	53	0.512280701754	-0.529824561404	0.778947368421	-0.387719298246
three_node	delegate	10	Female	23	0.570175438596	-0.408771929825	0.394736842105	-0.577192982456
four_node	median	1	Male	25	0.349122807018	-0.0333333333333	-0.242105263158	-0.194736842105
four_node	median	2	Male	38	0.272514619883	-0.0578947368421	-0.164912280702	0.0421052631579
four_node	median	3	Female	39	0.221052631579	0.128070175439	0.185964912281	-0.573684210526
four_node	median	4	Male	30	0.141520467836	-0.0578947368421	-0.442105263158	-0.222807017544
four_node	median	5	Male	35	-0.121637426901	0.133333333333	-0.20350877193	0.384210526316
four_node	median	8	Female	48	0.39298245614	0.517543859649	-0.329824561404	-0.449122807018
four_node	median	9	Female	53	-0.455555555556	-0.519298245614	0.649122807018	-0.371929824561
four_node	median	10	Female	23	0.417543859649	-0.287719298246	0.319298245614	-0.526315789474
four_node	mean	1	Male	25	0.414035087719	0.0456140350877	-0.182456140351	-0.212280701754
four_node	mean	2	Male	38	0.389473684211	0.235087719298	-0.242105263158	-0.210526315789
four_node	mean	3	Female	39	0.169590643275	0.0824561403509	0.198245614035	-0.464912280702
four_node	mean	4	Male	30	0.0409356725146	-0.101754385965	-0.545614035088	-0.133333333333
four_node	mean	5	Male	35	-0.177192982456	-0.0350877192982	-0.445614035088	0.426315789474
four_node	mean	8	Female	48	0.281871345029	0.361403508772	-0.29649122807	-0.329824561404
four_node	mean	9	Female	53	-0.381286549708	-0.614035087719	0.761403508772	-0.601754385965
four_node	mean	10	Female	23	0.584210526316	-0.229824561404	0.328070175439	-0.582456140351
four_node	delegate	1	Male	25	0.142105263158	-0.0736842105263	-0.359649122807	-0.0157894736842
four_node	delegate	2	Male	38	0.158479532164	-0.0508771929825	-0.484210526316	-0.205263157895
four_node	delegate	3	Female	39	0.221637426901	0.352631578947	0.0280701754386	-0.542105263158
four_node	delegate	4	Male	30	0.212865497076	-0.0526315789474	-0.436842105263	-0.321052631579
four_node	delegate	5	Male	35	-0.190058479532	0.250877192982	-0.210526315789	0.419298245614
four_node	delegate	8	Female	48	0.353801169591	0.3	-0.219298245614	-0.261403508772
four_node	delegate	9	Female	53	-0.382456140351	-0.529824561404	0.778947368421	-0.387719298246
four_node	delegate	10	Female	23	0.361403508772	-0.408771929825	0.394736842105	-0.577192982456
